# Gene regulatory mechanisms guiding bifurcation of inhibitory and excitatory neuron lineages in the anterior brainstem

**DOI:** 10.1101/2025.01.26.634960

**Authors:** Sami Kilpinen, Lassi Virtanen, Silvana Bodington-Celma, Amos Bonsdorff, Heidi Heliölä, Kaia Achim, Juha Partanen

## Abstract

Selector transcription factors control choices of alternative cellular fates during development. The ventral rhombomere 1 of the embryonic brainstem produces neuronal precursors that can differentiate into either inhibitory GABAergic or excitatory glutamatergic neurons important for the control of behaviour. Transcription factors (TFs) *Tal1*, *Gata2* and *Gata3* are required for adopting the GABAergic neuronal identity and inhibiting the glutamatergic identity. Here, we asked how these selector TFs are activated and how they control the identity of the developing brainstem neurons. We addressed these questions by analysing chromatin accessibility at putative gene regulatory elements active during GABAergic and glutamatergic neuron lineage bifurcation, combined with studies of transcription factor expression and DNA-binding. Our results show that the *Tal1*, *Gata2* and *Gata3* genes are activated by highly similar mechanisms, with connections to regional patterning, neurogenic cell cycle exit and general course of neuronal differentiation. After activation, *Tal1*, *Gata2* and *Gata3* are linked by auto- and cross-regulation as well as regulatory interactions with transcription factors of the glutamatergic branch. Predicted targets of these selector TFs include genes expressed in GABAergic neurons, glutamatergic neurons, or both. Unlike genes specific to the glutamatergic branch, the genes expressed in GABAergic neurons appear to be under combinatorial control of *Tal1*, *Gata2* and *Gata3*. Understanding gene regulatory interactions affecting the anterior brainstem GABAergic and glutamatergic neuron differentiation may give genetic and mechanistic insights into neurodevelopmental traits and disorders.
