## Supplementary table 1 for "Gene regulatory mechanisms guiding bifurcation of inhibitory and excitatory neuron lineages in the anterior brainstem"

### Sheet: Sheet1
Supplementary Table 1 scRNA-seq cluster markers.
p_val	avg_log2FC	pct.1	pct.2	p_val_adj	cluster	gene	gene_name
0	3.353	0.979	0.093	0	0	ENSMUSG00000001076	C1ql4
0	2.188	0.996	0.283	0	0	ENSMUSG00000027210	Meis2
0	2.121	0.844	0.322	0	0	ENSMUSG00000024261	Syt4
0	1.901	0.841	0.05	0	0	ENSMUSG00000040998	Npnt
0	1.774	0.464	0.031	0	0	ENSMUSG00000023484	Prph
0	1.552	0.996	0.762	0	0	ENSMUSG00000047261	Gap43
0	1.51	0.708	0.149	0	0	ENSMUSG00000019230	Lhx9
0	1.254	0.558	0.068	0	0	ENSMUSG00000049630	C1ql3
0	1.229	0.566	0.062	0	0	ENSMUSG00000078591	Hs3st4
0	1.197	0.877	0.267	0	0	ENSMUSG00000052516	Robo2
0	1.091	0.949	0.269	0	0	ENSMUSG00000039114	Nrn1
0	1.068	0.992	0.681	0	0	ENSMUSG00000038872	Zfhx3
0	1.039	0.756	0.129	0	0	ENSMUSG00000060402	Chst8
0	1.035	0.719	0.073	0	0	ENSMUSG00000001815	Evx2
0	1.017	0.855	0.311	0	0	ENSMUSG00000037843	Vstm2l
0	0.997	0.982	0.768	0	0	ENSMUSG00000006586	Runx1t1
0	0.992	1	0.737	0	0	ENSMUSG00000018411	Mapt
0	0.979	0.664	0.169	0	0	ENSMUSG00000027220	Syt13
0	0.913	0.822	0.381	0	0	ENSMUSG00000044288	Cnr1
0	0.895	0.459	0.142	0	0	ENSMUSG00000026826	Nr4a2
0	0.893	0.986	0.77	0	0	ENSMUSG00000066705	Fxyd6
0	0.886	0.714	0.336	0	0	ENSMUSG00000061080	Lsamp
0	0.886	0.819	0.465	0	0	ENSMUSG00000041773	Enc1
0	0.869	0.823	0.305	0	0	ENSMUSG00000040037	Negr1
0	0.864	0.881	0.513	0	0	ENSMUSG00000020160	Meis1
0	2.45	0.977	0.162	0	1	ENSMUSG00000021685	Otp
0	1.509	0.969	0.676	0	1	ENSMUSG00000029245	Epha5
0	1.248	0.823	0.225	0	1	ENSMUSG00000025969	Nrp2
0	1.151	0.998	0.549	0	1	ENSMUSG00000087211	Lhx1os
0	1.146	0.611	0.202	0	1	ENSMUSG00000035456	Prdm8
0	1.103	0.815	0.283	0	1	ENSMUSG00000052551	Adarb2
0	1.055	0.724	0.33	0	1	ENSMUSG00000056947	Mab21l1
0	1.029	0.868	0.487	0	1	ENSMUSG00000029546	Uncx
0	1.003	0.995	0.978	0	1	ENSMUSG00000042043	Tbca
0	0.974	0.792	0.314	0	1	ENSMUSG00000063446	Plppr1
0	0.951	0.955	0.399	0	1	ENSMUSG00000026787	Gad2
0	0.921	0.592	0.259	0	1	ENSMUSG00000030226	Lmo3
0	0.887	0.537	0.098	0	1	ENSMUSG00000039488	Cntn5
0	0.871	0.563	0.284	0	1	ENSMUSG00000098087	Gm17750
0	0.854	0.787	0.494	0	1	ENSMUSG00000028926	Cdk14
0	0.849	0.935	0.462	0	1	ENSMUSG00000045658	Pid1
0	0.847	0.99	0.514	0	1	ENSMUSG00000018698	Lhx1
0	0.816	0.729	0.349	0	1	ENSMUSG00000108434	Gm45768
0	0.799	0.844	0.616	0	1	ENSMUSG00000031734	Irx3
0	0.767	0.427	0.055	0	1	ENSMUSG00000044167	Foxo1
0	0.763	0.998	0.818	0	1	ENSMUSG00000024268	Celf4
0	0.739	0.989	0.963	0	1	ENSMUSG00000036478	Btg1
0	0.724	0.911	0.41	0	1	ENSMUSG00000098649	Gm27199
0	0.719	0.879	0.708	0	1	ENSMUSG00000060969	Irx1
0	0.718	0.461	0.161	0	1	ENSMUSG00000022321	Cdh10
0	1.569	0.995	0.712	0	2	ENSMUSG00000057098	Ebf1
0	1.383	0.921	0.143	0	2	ENSMUSG00000021359	Tfap2a
0	1.309	0.665	0.357	0	2	ENSMUSG00000029563	Foxp2
0	1.275	0.946	0.462	0	2	ENSMUSG00000045658	Pid1
0	1.255	0.965	0.587	0	2	ENSMUSG00000025255	Zfhx4
0	1.224	0.993	0.55	0	2	ENSMUSG00000087211	Lhx1os
0	1.223	0.985	0.515	0	2	ENSMUSG00000018698	Lhx1
0	1.211	0.884	0.195	0	2	ENSMUSG00000025927	Tfap2b
0	1.206	0.957	0.772	0	2	ENSMUSG00000026833	Olfm1
0	1.175	0.917	0.486	0	2	ENSMUSG00000010476	Ebf3
0	1.159	0.998	0.63	0	2	ENSMUSG00000035551	Igfbpl1
0	1.146	0.554	0.327	0	2	ENSMUSG00000040856	Dlk1
0	1.079	0.993	0.48	0	2	ENSMUSG00000029546	Uncx
0	1.076	0.96	0.468	0	2	ENSMUSG00000066392	Nrxn3
0	1.074	0.772	0.113	0	2	ENSMUSG00000022245	Skor1
0	1.071	0.741	0.39	0	2	ENSMUSG00000044288	Cnr1
0	1.021	0.972	0.795	0	2	ENSMUSG00000000861	Bcl11a
0	1.02	0.909	0.51	0	2	ENSMUSG00000032625	Thsd7a
0	0.989	0.614	0.303	0	2	ENSMUSG00000029651	Mtus2
0	0.986	0.95	0.4	0	2	ENSMUSG00000026787	Gad2
0	0.986	0.333	0.19	0	2	ENSMUSG00000004843	Chmp2b
0	0.977	0.505	0.067	0	2	ENSMUSG00000048834	Vstm2a
0	0.971	0.998	0.764	0	2	ENSMUSG00000047261	Gap43
0	0.944	0.279	0.013	0	2	ENSMUSG00000031074	Fgf3
0	0.934	0.807	0.284	0	2	ENSMUSG00000052551	Adarb2
0	2.411	0.995	0.14	0	3	ENSMUSG00000019230	Lhx9
0	2.406	0.992	0.291	0	3	ENSMUSG00000027210	Meis2
0	2.039	0.911	0.286	0	3	ENSMUSG00000047907	Tshz2
0	2.005	0.781	0.092	0	3	ENSMUSG00000000247	Lhx2
0	2.001	0.575	0.14	0	3	ENSMUSG00000026826	Nr4a2
0	1.8	0.973	0.276	0	3	ENSMUSG00000039114	Nrn1
0	1.703	0.87	0.17	0	3	ENSMUSG00000024647	Cbln2
0	1.636	0.886	0.385	0	3	ENSMUSG00000020027	Socs2
0	1.604	0.721	0.065	0	3	ENSMUSG00000049630	C1ql3
0	1.397	0.609	0.361	0	3	ENSMUSG00000029563	Foxp2
0	1.347	0.98	0.512	0	3	ENSMUSG00000020160	Meis1
0	1.157	0.933	0.417	0	3	ENSMUSG00000021701	Plk2
0	1.105	0.625	0.06	0	3	ENSMUSG00000086126	Evx1os
0	1.032	0.849	0.309	0	3	ENSMUSG00000040037	Negr1
0	1.024	0.778	0.192	0	3	ENSMUSG00000046178	Nxph1
0	1.021	0.657	0.066	0	3	ENSMUSG00000005503	Evx1
0	0.958	0.575	0.183	0	3	ENSMUSG00000003411	Rab3b
0	0.938	0.843	0.212	0	3	ENSMUSG00000030500	Slc17a6
0	0.927	0.699	0.542	0	3	ENSMUSG00000030551	Nr2f2
0	0.92	0.773	0.328	0	3	ENSMUSG00000056947	Mab21l1
0	0.911	0.883	0.485	0	3	ENSMUSG00000022055	Nefl
0	0.889	0.863	0.339	0	3	ENSMUSG00000026347	Tmem163
0	0.885	0.548	0.185	0	3	ENSMUSG00000036578	Fxyd7
0	0.871	1	0.764	0	3	ENSMUSG00000047261	Gap43
0	0.828	0.873	0.495	0	3	ENSMUSG00000022454	Nell2
0	2.13	0.998	0.154	0	4	ENSMUSG00000015619	Gata3
0	2.104	0.906	0.194	0	4	ENSMUSG00000053747	Sox14
0	1.983	0.863	0.427	0	4	ENSMUSG00000036111	Lmo1
0	1.636	0.988	0.827	0	4	ENSMUSG00000057858	Fam204a
0	1.633	0.87	0.446	0	4	ENSMUSG00000058665	En1
0	1.547	0.916	0.109	0	4	ENSMUSG00000028717	Tal1
0	1.535	0.94	0.37	0	4	ENSMUSG00000074637	Sox2
0	1.446	0.986	0.639	0	4	ENSMUSG00000021379	Id4
0	1.401	0.915	0.402	0	4	ENSMUSG00000026787	Gad2
0	1.262	0.629	0.067	0	4	ENSMUSG00000005917	Otx1
0	1.237	0.995	0.94	0	4	ENSMUSG00000052534	Pbx1
0	1.236	0.653	0.171	0	4	ENSMUSG00000032265	Fam46a
0	1.231	0.836	0.24	0	4	ENSMUSG00000068859	Sp9
0	1.214	0.807	0.487	0	4	ENSMUSG00000030067	Foxp1
0	1.175	0.821	0.194	0	4	ENSMUSG00000036218	Pdzrn4
0	1.117	0.892	0.709	0	4	ENSMUSG00000020186	Csrp2
0	1.093	0.856	0.287	0	4	ENSMUSG00000070880	Gad1
0	1.069	0.757	0.137	0	4	ENSMUSG00000022306	Zfpm2
0	1.062	0.979	0.468	0	4	ENSMUSG00000066392	Nrxn3
0	1.006	0.923	0.662	0	4	ENSMUSG00000031737	Irx5
0	0.997	0.889	0.513	0	4	ENSMUSG00000029595	Lhx5
0	0.968	0.822	0.416	0	4	ENSMUSG00000098649	Gm27199
0	0.947	0.879	0.574	0	4	ENSMUSG00000004885	Crabp2
0	0.936	0.993	0.963	0	4	ENSMUSG00000036478	Btg1
0	0.886	0.726	0.12	0	4	ENSMUSG00000015053	Gata2
0	2.401	0.81	0.062	0	5	ENSMUSG00000027833	Shox2
0	1.726	0.847	0.131	0	5	ENSMUSG00000035187	Nkx6-1
0	1.579	0.899	0.222	0	5	ENSMUSG00000057777	Mab21l2
0	1.273	0.961	0.285	0	5	ENSMUSG00000039114	Nrn1
0	1.261	0.718	0.036	0	5	ENSMUSG00000051243	Islr2
0	1.214	1	0.934	0	5	ENSMUSG00000033585	Ndn
0	1.187	0.744	0.036	0	5	ENSMUSG00000021239	Vsx2
0	1.171	0.446	0.049	0	5	ENSMUSG00000027270	Lamp5
0	1.159	0.619	0.404	0	5	ENSMUSG00000048251	Bcl11b
0	1.139	0.976	0.689	0	5	ENSMUSG00000038872	Zfhx3
0	1.025	1	0.886	0	5	ENSMUSG00000021268	Meg3
0	0.986	0.983	0.556	0	5	ENSMUSG00000087211	Lhx1os
0	0.937	0.336	0.045	0	5	ENSMUSG00000026468	Lhx4
0	0.868	0.588	0.41	0	5	ENSMUSG00000051855	Mest
0	0.854	0.972	0.521	0	5	ENSMUSG00000018698	Lhx1
0	0.822	0.466	0.159	0	5	ENSMUSG00000009734	Pou6f2
0	0.79	0.716	0.364	0	5	ENSMUSG00000056972	Magel2
0	0.79	0.612	0.307	0	5	ENSMUSG00000029651	Mtus2
0	0.789	0.759	0.386	0	5	ENSMUSG00000030077	Chl1
0	0.784	0.196	0.007	0	5	ENSMUSG00000086096	Gm12688
0	0.748	0.698	0.324	0	5	ENSMUSG00000040856	Dlk1
0	0.743	0.194	0.008	0	5	ENSMUSG00000067261	Foxd3
0	0.727	0.528	0.145	0	5	ENSMUSG00000036510	Cdh8
0	0.726	0.806	0.325	0	5	ENSMUSG00000037843	Vstm2l
0	0.72	0.942	0.775	0	5	ENSMUSG00000026833	Olfm1
0	3.839	1	0.48	0	6	ENSMUSG00000019874	Fabp7
0	2.892	1	0.654	0	6	ENSMUSG00000026728	Vim
0	2.61	0.976	0.247	0	6	ENSMUSG00000048001	Hes5
0	2.557	0.998	0.149	0	6	ENSMUSG00000018593	Sparc
0	2.47	0.989	0.117	0	6	ENSMUSG00000022122	Ednrb
0	2.406	1	0.244	0	6	ENSMUSG00000030428	Ttyh1
0	2.402	0.974	0.121	0	6	ENSMUSG00000005360	Slc1a3
0	2.283	0.9	0.176	0	6	ENSMUSG00000047632	Fgfbp3
0	2.242	0.996	0.149	0	6	ENSMUSG00000028517	Plpp3
0	2.242	0.998	0.262	0	6	ENSMUSG00000000567	Sox9
0	2.164	0.989	0.19	0	6	ENSMUSG00000072949	Acot1
0	2.074	0.996	0.176	0	6	ENSMUSG00000053398	Phgdh
0	1.829	0.98	0.135	0	6	ENSMUSG00000021127	Zfp36l1
0	1.825	0.887	0.15	0	6	ENSMUSG00000007872	Id3
0	1.782	1	0.791	0	6	ENSMUSG00000026385	Dbi
0	1.777	0.778	0.112	0	6	ENSMUSG00000063415	Cyp26b1
0	1.773	1	0.646	0	6	ENSMUSG00000062078	Qk
0	1.727	0.998	0.332	0	6	ENSMUSG00000008575	Nfib
0	1.673	0.869	0.069	0	6	ENSMUSG00000022382	Wnt7b
0	1.65	0.95	0.503	0	6	ENSMUSG00000063229	Ldha
0	1.598	0.961	0.123	0	6	ENSMUSG00000028583	Pdpn
0	1.594	0.937	0.242	0	6	ENSMUSG00000068748	Ptprz1
0	1.578	0.837	0.232	0	6	ENSMUSG00000047557	Lxn
0	1.571	0.993	0.549	0	6	ENSMUSG00000013698	Pea15a
0	1.554	0.854	0.092	0	6	ENSMUSG00000022528	Hes1
0	1.959	0.849	0.108	0	7	ENSMUSG00000028736	Pax7
0	1.429	0.943	0.288	0	7	ENSMUSG00000052551	Adarb2
0	1.408	0.96	0.345	0	7	ENSMUSG00000059974	Ntm
0	1.358	0.816	0.285	0	7	ENSMUSG00000052516	Robo2
0	1.203	0.783	0.265	0	7	ENSMUSG00000028519	Dab1
0	1.16	0.988	0.407	0	7	ENSMUSG00000026787	Gad2
0	1.133	0.981	0.448	0	7	ENSMUSG00000058665	En1
0	1.088	1	0.689	0	7	ENSMUSG00000038872	Zfhx3
0	1.07	0.991	0.592	0	7	ENSMUSG00000025255	Zfhx4
0	1.061	0.962	0.661	0	7	ENSMUSG00000024642	Tle4
0	1.055	0.807	0.326	0	7	ENSMUSG00000034751	Mast4
0	1.016	0.896	0.489	0	7	ENSMUSG00000016386	Mpped2
0	1.008	0.783	0.431	0	7	ENSMUSG00000021701	Plk2
0	0.993	0.733	0.072	0	7	ENSMUSG00000074736	Syndig1
0	0.952	0.995	0.522	0	7	ENSMUSG00000018698	Lhx1
0	0.939	0.88	0.496	0	7	ENSMUSG00000028926	Cdk14
0	0.922	0.873	0.316	0	7	ENSMUSG00000086224	2700069I18Rik
0	0.86	0.981	0.475	0	7	ENSMUSG00000066392	Nrxn3
0	0.841	0.92	0.715	0	7	ENSMUSG00000022332	Khdrbs3
0	0.801	0.597	0.19	0	7	ENSMUSG00000021685	Otp
0	0.774	0.731	0.231	0	7	ENSMUSG00000041986	Elmod1
0	0.761	0.934	0.417	0	7	ENSMUSG00000098649	Gm27199
0	0.754	0.351	0.08	0	7	ENSMUSG00000059187	Fam19a1
0	0.751	1	1	0	7	ENSMUSG00000079523	Tmsb10
0	0.73	0.498	0.146	0	7	ENSMUSG00000025889	Snca
0	2.323	0.983	0.176	0	8	ENSMUSG00000021685	Otp
0	2.169	0.988	0.23	0	8	ENSMUSG00000032128	Robo3
0	1.835	0.95	0.498	0	8	ENSMUSG00000022054	Nefm
0	1.723	1	0.586	0	8	ENSMUSG00000048540	Nhlh2
0	1.624	0.948	0.489	0	8	ENSMUSG00000022055	Nefl
0	1.61	0.998	0.725	0	8	ENSMUSG00000048027	Rgmb
0	1.525	0.941	0.463	0	8	ENSMUSG00000022637	Cblb
0	1.404	0.967	0.708	0	8	ENSMUSG00000060969	Irx1
0	1.373	0.957	0.243	0	8	ENSMUSG00000053024	Cntn2
0	1.323	0.995	0.468	0	8	ENSMUSG00000045658	Pid1
0	1.315	0.979	0.475	0	8	ENSMUSG00000066392	Nrxn3
0	1.262	0.886	0.365	0	8	ENSMUSG00000035298	Klhl35
0	1.21	0.908	0.37	0	8	ENSMUSG00000021745	Ptprg
0	1.186	0.964	0.408	0	8	ENSMUSG00000026787	Gad2
0	1.172	0.95	0.669	0	8	ENSMUSG00000053477	Tcf4
0	1.164	1	0.924	0	8	ENSMUSG00000033152	Podxl2
0	1.151	0.6	0.144	0	8	ENSMUSG00000045731	Pnoc
0	1.146	0.986	0.489	0	8	ENSMUSG00000029546	Uncx
0	1.144	0.953	0.493	0	8	ENSMUSG00000028926	Cdk14
0	1.126	0.993	0.557	0	8	ENSMUSG00000087211	Lhx1os
0	1.125	0.493	0.075	0	8	ENSMUSG00000034936	Arl4d
0	1.125	0.998	0.978	0	8	ENSMUSG00000042043	Tbca
0	1.106	0.948	0.337	0	8	ENSMUSG00000037771	Slc32a1
0	1.102	0.884	0.239	0	8	ENSMUSG00000051251	Nhlh1
0	1.063	0.716	0.191	0	8	ENSMUSG00000025128	Bhlhe22
0	2.413	0.995	0.23	0	9	ENSMUSG00000032128	Robo3
0	2.171	1	0.586	0	9	ENSMUSG00000048540	Nhlh2
0	1.951	0.99	0.203	0	9	ENSMUSG00000025927	Tfap2b
0	1.846	1	0.636	0	9	ENSMUSG00000035551	Igfbpl1
0	1.829	1	0.488	0	9	ENSMUSG00000029546	Uncx
0	1.788	1	0.468	0	9	ENSMUSG00000045658	Pid1
0	1.776	0.99	0.154	0	9	ENSMUSG00000021359	Tfap2a
0	1.76	0.931	0.363	0	9	ENSMUSG00000035298	Klhl35
0	1.732	0.662	0.076	0	9	ENSMUSG00000053310	Nrgn
0	1.727	0.967	0.243	0	9	ENSMUSG00000053024	Cntn2
0	1.72	1	0.717	0	9	ENSMUSG00000057098	Ebf1
0	1.666	0.755	0.111	0	9	ENSMUSG00000045591	Olig3
0	1.651	0.983	0.513	0	9	ENSMUSG00000056708	Ier5
0	1.532	0.786	0.157	0	9	ENSMUSG00000053522	Lgals7
0	1.459	1	0.899	0	9	ENSMUSG00000037664	Cdkn1c
0	1.44	0.914	0.118	0	9	ENSMUSG00000022245	Skor1
0	1.417	0.998	0.725	0	9	ENSMUSG00000048027	Rgmb
0	1.409	0.933	0.353	0	9	ENSMUSG00000029563	Foxp2
0	1.407	0.995	0.485	0	9	ENSMUSG00000060257	Scrt2
0	1.398	0.898	0.465	0	9	ENSMUSG00000022637	Cblb
0	1.354	0.995	0.522	0	9	ENSMUSG00000018698	Lhx1
0	1.344	0.983	0.514	0	9	ENSMUSG00000032625	Thsd7a
0	1.313	0.998	0.701	0	9	ENSMUSG00000048385	Scrt1
0	1.3	0.9	0.512	0	9	ENSMUSG00000038034	Igsf8
0	1.299	0.967	0.468	0	9	ENSMUSG00000020814	Mxra7
0	2.121	0.914	0.179	0	10	ENSMUSG00000021685	Otp
0	1.837	0.85	0.283	0	10	ENSMUSG00000044349	Snhg11
0	1.455	0.656	0.142	0	10	ENSMUSG00000045731	Pnoc
0	1.385	0.99	0.558	0	10	ENSMUSG00000087211	Lhx1os
0	1.347	0.408	0.084	0	10	ENSMUSG00000074274	D930028M14Rik
0	1.295	0.265	0.077	0	10	ENSMUSG00000026888	Grb14
0	1.228	1	0.887	0	10	ENSMUSG00000021268	Meg3
0	1.225	0.84	0.35	0	10	ENSMUSG00000059974	Ntm
0	1.208	0.988	0.523	0	10	ENSMUSG00000018698	Lhx1
0	1.12	0.968	0.498	0	10	ENSMUSG00000040794	C1qtnf4
0	1.074	0.877	0.592	0	10	ENSMUSG00000008496	Pou2f2
0	0.984	0.98	0.69	0	10	ENSMUSG00000038872	Zfhx3
0	0.975	0.899	0.361	0	10	ENSMUSG00000033061	Resp18
0	0.947	0.968	0.649	0	10	ENSMUSG00000043419	Chd3os
0	0.931	1	0.978	0	10	ENSMUSG00000042043	Tbca
0	0.929	0.998	0.847	0	10	ENSMUSG00000039278	Pcsk1n
0	0.882	0.983	0.717	0	10	ENSMUSG00000112117	Rmst
0	0.875	0.995	0.821	0	10	ENSMUSG00000024268	Celf4
0	0.866	0.6	0.273	0	10	ENSMUSG00000028519	Dab1
0	0.851	0.713	0.311	0	10	ENSMUSG00000058254	Tspan7
0	0.809	0.968	0.709	0	10	ENSMUSG00000031517	Gpm6a
0	0.794	0.713	0.417	0	10	ENSMUSG00000054863	Fam19a5
0	0.793	0.799	0.322	0	10	ENSMUSG00000063446	Plppr1
0	0.768	1	0.744	0	10	ENSMUSG00000018411	Mapt
0	0.766	0.848	0.366	0	10	ENSMUSG00000043388	Tmem130
0	2.708	0.386	0.01	0	11	ENSMUSG00000012520	Phox2b
0	2.1	0.867	0.182	0	11	ENSMUSG00000024647	Cbln2
0	2.027	0.757	0.064	0	11	ENSMUSG00000040610	Tlx3
0	1.872	0.757	0.212	0	11	ENSMUSG00000025927	Tfap2b
0	1.685	0.808	0.228	0	11	ENSMUSG00000057777	Mab21l2
0	1.399	0.951	0.471	0	11	ENSMUSG00000097248	Gm2694
0	1.197	0.975	0.651	0	11	ENSMUSG00000033981	Gria2
0	1.147	0.902	0.081	0	11	ENSMUSG00000038765	Lmx1b
0	1.123	0.432	0.093	0	11	ENSMUSG00000078307	AI593442
0	1.101	0.914	0.22	0	11	ENSMUSG00000030500	Slc17a6
0	1.091	0.649	0.424	0	11	ENSMUSG00000090125	Pou3f1
0	1.081	0.56	0.204	0	11	ENSMUSG00000092035	Peg10
0	1.068	0.31	0.093	0	11	ENSMUSG00000032291	Crabp1
0	1.065	0.388	0.016	0	11	ENSMUSG00000024134	Six2
0	1.059	0.857	0.082	0	11	ENSMUSG00000052951	C130021I20Rik
0	1.038	0.998	0.934	0	11	ENSMUSG00000033585	Ndn
0	1.036	0.661	0.29	0	11	ENSMUSG00000044349	Snhg11
0	1.036	0.634	0.303	0	11	ENSMUSG00000075334	Rprm
0	1.034	0.715	0.226	0	11	ENSMUSG00000008658	Rbfox1
0	0.986	0.794	0.323	0	11	ENSMUSG00000040856	Dlk1
0	0.953	1	0.887	0	11	ENSMUSG00000021268	Meg3
0	0.908	0.899	0.35	0	11	ENSMUSG00000040118	Cacna2d1
0	0.899	0.629	0.345	0	11	ENSMUSG00000024261	Syt4
0	0.854	1	0.768	0	11	ENSMUSG00000047261	Gap43
0	0.839	0.916	0.346	0	11	ENSMUSG00000026347	Tmem163
0	2.867	0.415	0.091	0	12	ENSMUSG00000004366	Sst
0	1.603	0.936	0.646	0	12	ENSMUSG00000021379	Id4
0	1.5	0.497	0.005	0	12	ENSMUSG00000022738	Gsc2
0	1.492	0.925	0.311	0	12	ENSMUSG00000024500	Ppp2r2b
0	1.478	0.851	0.174	0	12	ENSMUSG00000015619	Gata3
0	1.382	0.405	0.084	0	12	ENSMUSG00000074274	D930028M14Rik
0	1.268	0.977	0.498	0	12	ENSMUSG00000040794	C1qtnf4
0	1.246	0.753	0.18	0	12	ENSMUSG00000033007	Asic4
0	1.23	0.428	0.31	0	12	ENSMUSG00000075334	Rprm
0	1.211	0.686	0.142	0	12	ENSMUSG00000045731	Pnoc
0	1.205	0.67	0.075	0	12	ENSMUSG00000005917	Otx1
0	1.164	0.92	0.591	0	12	ENSMUSG00000008496	Pou2f2
0	1.119	0.848	0.575	0	12	ENSMUSG00000055430	Nap1l5
0	1.072	0.704	0.387	0	12	ENSMUSG00000074637	Sox2
0	1.047	1	0.81	0	12	ENSMUSG00000022577	Ly6h
0	1.027	0.137	0.019	0	12	ENSMUSG00000021848	Otx2
0	0.971	0.515	0.212	0	12	ENSMUSG00000046178	Nxph1
0	0.917	0.918	0.411	0	12	ENSMUSG00000026787	Gad2
0	0.917	0.956	0.692	0	12	ENSMUSG00000038872	Zfhx3
0	0.907	0.698	0.19	0	12	ENSMUSG00000017740	Slc12a5
0	0.903	1	0.975	0	12	ENSMUSG00000029223	Uchl1
0	0.901	0.843	0.342	0	12	ENSMUSG00000037771	Slc32a1
0	0.899	0.536	0.092	0	12	ENSMUSG00000054459	Vsnl1
0	0.897	0.959	0.65	0	12	ENSMUSG00000043419	Chd3os
0	0.891	1	0.948	0	12	ENSMUSG00000058672	Tubb2a
0	2.377	0.745	0.122	0	13	ENSMUSG00000090223	Pcp4
0	2.215	0.971	0.638	0	13	ENSMUSG00000035551	Igfbpl1
0	2.21	0.901	0.113	0	13	ENSMUSG00000037984	Neurod6
0	2.126	0.974	0.157	0	13	ENSMUSG00000019230	Lhx9
0	1.93	0.429	0.02	0	13	ENSMUSG00000073043	Atoh1
0	1.868	0.948	0.144	0	13	ENSMUSG00000038255	Neurod2
0	1.857	0.982	0.305	0	13	ENSMUSG00000027210	Meis2
0	1.829	0.881	0.292	0	13	ENSMUSG00000039114	Nrn1
0	1.735	0.8	0.495	0	13	ENSMUSG00000022055	Nefl
0	1.716	0.951	0.246	0	13	ENSMUSG00000053024	Cntn2
0	1.702	0.46	0.222	0	13	ENSMUSG00000031661	Nkd1
0	1.699	0.995	0.873	0	13	ENSMUSG00000068735	Trp53i11
0	1.635	0.844	0.126	0	13	ENSMUSG00000047904	Sstr2
0	1.609	0.891	0.13	0	13	ENSMUSG00000035357	Pdzrn3
0	1.573	0.395	0.006	0	13	ENSMUSG00000026805	Barhl1
0	1.528	0.943	0.407	0	13	ENSMUSG00000020205	Phlda1
0	1.469	0.751	0.069	0	13	ENSMUSG00000063594	Gng8
0	1.445	0.829	0.085	0	13	ENSMUSG00000024256	Adcyap1
0	1.387	0.951	0.37	0	13	ENSMUSG00000021745	Ptprg
0	1.352	0.969	0.571	0	13	ENSMUSG00000027459	Fam110a
0	1.333	0.992	0.718	0	13	ENSMUSG00000057098	Ebf1
0	1.308	0.735	0.107	0	13	ENSMUSG00000000247	Lhx2
0	1.286	0.99	0.521	0	13	ENSMUSG00000020160	Meis1
0	1.252	0.818	0.35	0	13	ENSMUSG00000026347	Tmem163
0	1.232	0.618	0.071	0	13	ENSMUSG00000086126	Evx1os
0	3.528	0.798	0.453	0	14	ENSMUSG00000027350	Chgb
0	2.883	0.757	0.015	0	14	ENSMUSG00000046814	Gchfr
0	2.563	0.864	0.002	0	14	ENSMUSG00000055197	Fev
0	2.455	0.668	0.174	0	14	ENSMUSG00000050711	Scg2
0	2.402	0.812	0.029	0	14	ENSMUSG00000020182	Ddc
0	2.208	0.861	0.003	0	14	ENSMUSG00000050100	Hmx2
0	2.131	0.259	0.003	0	14	ENSMUSG00000020838	Slc6a4
0	2.067	0.882	0.173	0	14	ENSMUSG00000015619	Gata3
0	1.84	0.877	0.575	0	14	ENSMUSG00000055430	Nap1l5
0	1.639	0.775	0.427	0	14	ENSMUSG00000035864	Syt1
0	1.624	0.657	0.034	0	14	ENSMUSG00000025094	Slc18a2
0	1.565	0.772	0.004	0	14	ENSMUSG00000006546	Cryba2
0	1.53	0.924	0.574	0	14	ENSMUSG00000046447	Camk2n1
0	1.514	0.594	0.009	0	14	ENSMUSG00000019935	Slc17a8
0	1.452	0.864	0.126	0	14	ENSMUSG00000015053	Gata2
0	1.408	0.764	0.207	0	14	ENSMUSG00000036218	Pdzrn4
0	1.364	0.351	0.049	0	14	ENSMUSG00000051159	Cited1
0	1.351	0.662	0.023	0	14	ENSMUSG00000037580	Gch1
0	1.32	0.374	0.003	0	14	ENSMUSG00000006764	Tph2
0	1.317	0.639	0.321	0	14	ENSMUSG00000024500	Ppp2r2b
0	1.28	0.898	0.654	0	14	ENSMUSG00000031284	Pak3
0	1.235	0.757	0.187	0	14	ENSMUSG00000051515	Fam181b
0	1.163	0.332	0.094	0	14	ENSMUSG00000026185	Igfbp5
0	1.157	0.775	0.355	0	14	ENSMUSG00000040118	Cacna2d1
0	1.155	0.893	0.379	0	14	ENSMUSG00000036699	Zcchc12
0	3.709	0.979	0.471	0	15	ENSMUSG00000097248	Gm2694
0	2.958	0.976	0.058	0	15	ENSMUSG00000040610	Tlx3
0	2.134	0.961	0.175	0	15	ENSMUSG00000031654	Cbln1
0	1.843	0.918	0.282	0	15	ENSMUSG00000044349	Snhg11
0	1.837	0.468	0.019	0	15	ENSMUSG00000003657	Calb2
0	1.798	0.955	0.59	0	15	ENSMUSG00000008496	Pou2f2
0	1.716	0.937	0.207	0	15	ENSMUSG00000025927	Tfap2b
0	1.654	0.892	0.325	0	15	ENSMUSG00000034751	Mast4
0	1.516	0.989	0.888	0	15	ENSMUSG00000021268	Meg3
0	1.449	0.903	0.019	0	15	ENSMUSG00000026686	Lmx1a
0	1.42	0.997	0.769	0	15	ENSMUSG00000047261	Gap43
0	1.328	0.513	0.081	0	15	ENSMUSG00000074274	D930028M14Rik
0	1.271	0.903	0.32	0	15	ENSMUSG00000040856	Dlk1
0	1.268	0.971	0.736	0	15	ENSMUSG00000019943	Atp2b1
0	1.265	1	0.975	0	15	ENSMUSG00000029223	Uchl1
0	1.216	0.992	0.742	0	15	ENSMUSG00000022044	Stmn4
0	1.215	0.816	0.229	0	15	ENSMUSG00000057777	Mab21l2
0	1.21	0.687	0.234	0	15	ENSMUSG00000029875	Ccdc184
0	1.207	0.95	0.316	0	15	ENSMUSG00000040037	Negr1
0	1.197	1	0.934	0	15	ENSMUSG00000033585	Ndn
0	1.168	0.916	0.082	0	15	ENSMUSG00000052951	C130021I20Rik
0	1.163	0.829	0.232	0	15	ENSMUSG00000030209	Grin2b
0	1.123	0.997	0.968	0	15	ENSMUSG00000006373	Pgrmc1
0	1.107	0.897	0.083	0	15	ENSMUSG00000038765	Lmx1b
0	1.084	0.895	0.336	0	15	ENSMUSG00000024261	Syt4
0	3.04	1	0.899	0	16	ENSMUSG00000037664	Cdkn1c
0	2.7	1	0.206	0	16	ENSMUSG00000025927	Tfap2b
0	2.204	0.997	0.51	0	16	ENSMUSG00000038034	Igsf8
0	2.176	0.841	0.164	0	16	ENSMUSG00000000184	Ccnd2
0	2.147	0.992	0.239	0	16	ENSMUSG00000051251	Nhlh1
0	2.128	1	0.588	0	16	ENSMUSG00000048540	Nhlh2
0	2.067	0.981	0.364	0	16	ENSMUSG00000035298	Klhl35
0	2.055	0.995	0.157	0	16	ENSMUSG00000021359	Tfap2a
0	2.012	0.962	0.184	0	16	ENSMUSG00000004872	Pax3
0	1.998	0.77	0.114	0	16	ENSMUSG00000045591	Olig3
0	1.936	0.967	0.415	0	16	ENSMUSG00000090125	Pou3f1
0	1.861	0.901	0.051	0	16	ENSMUSG00000040478	Prdm13
0	1.817	0.951	0.433	0	16	ENSMUSG00000036111	Lmo1
0	1.694	0.964	0.492	0	16	ENSMUSG00000029546	Uncx
0	1.668	0.995	0.516	0	16	ENSMUSG00000029595	Lhx5
0	1.64	0.868	0.203	0	16	ENSMUSG00000027967	Neurog2
0	1.63	1	0.648	0	16	ENSMUSG00000032228	Tcf12
0	1.537	0.945	0.199	0	16	ENSMUSG00000032368	Zic1
0	1.497	0.882	0.123	0	16	ENSMUSG00000022245	Skor1
0	1.491	0.847	0.087	0	16	ENSMUSG00000048349	Pou4f1
0	1.469	1	0.669	0	16	ENSMUSG00000053477	Tcf4
0	1.437	0.907	0.472	0	16	ENSMUSG00000020814	Mxra7
0	1.381	0.696	0.174	0	16	ENSMUSG00000026475	Rgs16
0	1.374	0.989	0.525	0	16	ENSMUSG00000018698	Lhx1
0	1.341	0.805	0.137	0	16	ENSMUSG00000020150	Gamt
0	3.182	0.976	0.066	0	17	ENSMUSG00000027833	Shox2
0	2.263	0.957	0.031	0	17	ENSMUSG00000026468	Lhx4
0	2.124	0.93	0.039	0	17	ENSMUSG00000021239	Vsx2
0	1.655	0.865	0.191	0	17	ENSMUSG00000025128	Bhlhe22
0	1.634	0.875	0.295	0	17	ENSMUSG00000039114	Nrn1
0	1.564	0.89	0.242	0	17	ENSMUSG00000022340	Sybu
0	1.517	0.972	0.684	0	17	ENSMUSG00000029245	Epha5
0	1.347	0.991	0.894	0	17	ENSMUSG00000017144	Rnd3
0	1.333	0.957	0.352	0	17	ENSMUSG00000040118	Cacna2d1
0	1.257	1	0.964	0	17	ENSMUSG00000036478	Btg1
0	1.175	0.771	0.142	0	17	ENSMUSG00000035187	Nkx6-1
0	1.138	0.667	0.132	0	17	ENSMUSG00000022245	Skor1
0	1.096	0.752	0.234	0	17	ENSMUSG00000057777	Mab21l2
0	1.066	0.826	0.453	0	17	ENSMUSG00000032403	2300009A05Rik
0	1.048	0.994	0.871	0	17	ENSMUSG00000060424	Pantr1
0	0.981	0.826	0.365	0	17	ENSMUSG00000056972	Magel2
0	0.973	0.844	0.307	0	17	ENSMUSG00000034701	Neurod1
0	0.961	0.82	0.254	0	17	ENSMUSG00000096014	Sox1
0	0.952	0.832	0.481	0	17	ENSMUSG00000044067	Gpr22
0	0.912	0.67	0.304	0	17	ENSMUSG00000061517	Sox21
0	0.894	0.914	0.368	0	17	ENSMUSG00000035298	Klhl35
0	0.891	0.771	0.394	0	17	ENSMUSG00000022053	Ebf2
0	0.869	0.96	0.813	0	17	ENSMUSG00000052684	Jun
0	0.841	0.682	0.322	0	17	ENSMUSG00000067879	3110035E14Rik
0	0.825	0.706	0.351	0	17	ENSMUSG00000041216	Clvs1
0	3.071	0.722	0.051	0	18	ENSMUSG00000030507	Dbx1
0	2.187	0.997	0.241	0	18	ENSMUSG00000051251	Nhlh1
0	1.89	0.994	0.552	0	18	ENSMUSG00000021453	Gadd45g
0	1.814	0.957	0.171	0	18	ENSMUSG00000037166	Ppp1r14a
0	1.796	0.849	0.149	0	18	ENSMUSG00000026421	Csrp1
0	1.786	0.981	0.295	0	18	ENSMUSG00000003436	Dll3
0	1.78	0.994	0.67	0	18	ENSMUSG00000053477	Tcf4
0	1.636	0.623	0.12	0	18	ENSMUSG00000045591	Olig3
0	1.568	0.892	0.221	0	18	ENSMUSG00000074457	S100a16
0	1.568	0.963	0.303	0	18	ENSMUSG00000034701	Neurod1
0	1.553	0.978	0.513	0	18	ENSMUSG00000038034	Igsf8
0	1.543	0.997	0.649	0	18	ENSMUSG00000032228	Tcf12
0	1.53	0.864	0.073	0	18	ENSMUSG00000004231	Pax2
0	1.472	1	0.59	0	18	ENSMUSG00000048540	Nhlh2
0	1.456	0.901	0.195	0	18	ENSMUSG00000042436	Mfap4
0	1.448	0.75	0.189	0	18	ENSMUSG00000021685	Otp
0	1.447	0.981	0.9	0	18	ENSMUSG00000037664	Cdkn1c
0	1.437	0.988	0.596	0	18	ENSMUSG00000027239	Mdk
0	1.429	1	0.387	0	18	ENSMUSG00000022053	Ebf2
0	1.411	0.978	0.547	0	18	ENSMUSG00000068154	Insm1
0	1.39	0.809	0.292	0	18	ENSMUSG00000018169	Mfng
0	1.338	0.883	0.369	0	18	ENSMUSG00000035298	Klhl35
0	1.315	1	0.871	0	18	ENSMUSG00000028546	Elavl4
0	1.315	0.91	0.495	0	18	ENSMUSG00000029546	Uncx
0	1.31	0.676	0.195	0	18	ENSMUSG00000004872	Pax3
0	2.483	0.946	0.209	0	19	ENSMUSG00000053747	Sox14
0	2.081	0.975	0.831	0	19	ENSMUSG00000057858	Fam204a
0	1.854	0.987	0.175	0	19	ENSMUSG00000015619	Gata3
0	1.854	0.94	0.454	0	19	ENSMUSG00000058665	En1
0	1.535	0.924	0.383	0	19	ENSMUSG00000074637	Sox2
0	1.516	0.748	0.496	0	19	ENSMUSG00000030067	Foxp1
0	1.491	0.994	0.672	0	19	ENSMUSG00000021700	Rab3c
0	1.213	0.738	0.211	0	19	ENSMUSG00000036218	Pdzrn4
0	1.211	0.968	0.647	0	19	ENSMUSG00000021379	Id4
0	1.166	0.94	0.422	0	19	ENSMUSG00000098649	Gm27199
0	1.115	0.88	0.329	0	19	ENSMUSG00000037843	Vstm2l
0	1.079	0.972	0.413	0	19	ENSMUSG00000026787	Gad2
0	1.015	0.845	0.671	0	19	ENSMUSG00000031737	Irx5
0	0.905	0.978	0.693	0	19	ENSMUSG00000038872	Zfhx3
0	0.868	1	0.997	0	19	ENSMUSG00000067786	Nnat
0	0.846	0.997	0.802	0	19	ENSMUSG00000024873	Cnih2
0	0.787	0.64	0.113	0	19	ENSMUSG00000021991	Cacna2d3
0	0.771	0.823	0.13	0	19	ENSMUSG00000028717	Tal1
0	0.767	0.95	0.777	0	19	ENSMUSG00000006586	Runx1t1
0	0.761	0.798	0.364	0	19	ENSMUSG00000046402	Rbp1
0	0.741	0.644	0.259	0	19	ENSMUSG00000068859	Sp9
0	0.732	0.637	0.155	0	19	ENSMUSG00000022306	Zfpm2
0	0.718	0.95	0.52	0	19	ENSMUSG00000029595	Lhx5
0	0.707	0.959	0.79	0	19	ENSMUSG00000078851	Hist3h2a
0	0.704	0.631	0.192	0	19	ENSMUSG00000074607	Tox2
0	2.832	0.975	0.555	0	20	ENSMUSG00000021453	Gadd45g
0	2.693	0.927	0.259	0	20	ENSMUSG00000048001	Hes5
0	2.645	0.844	0.209	0	20	ENSMUSG00000027967	Neurog2
0	2.234	0.356	0.062	0	20	ENSMUSG00000030507	Dbx1
0	2.233	1	0.659	0	20	ENSMUSG00000026728	Vim
0	2.192	0.935	0.265	0	20	ENSMUSG00000014773	Dll1
0	2.078	0.767	0.082	0	20	ENSMUSG00000048904	Neurog1
0	2.046	1	0.858	0	20	ENSMUSG00000067071	Hes6
0	2.005	0.989	0.431	0	20	ENSMUSG00000032411	Tfdp2
0	1.99	0.902	0.251	0	20	ENSMUSG00000020052	Ascl1
0	1.903	0.993	0.418	0	20	ENSMUSG00000020423	Btg2
0	1.828	0.92	0.276	0	20	ENSMUSG00000000567	Sox9
0	1.729	0.996	0.489	0	20	ENSMUSG00000019874	Fabp7
0	1.72	0.993	0.343	0	20	ENSMUSG00000008575	Nfib
0	1.629	0.887	0.156	0	20	ENSMUSG00000052397	Ezr
0	1.588	0.945	0.291	0	20	ENSMUSG00000018169	Mfng
0	1.586	1	0.996	0	20	ENSMUSG00000001270	Ckb
0	1.521	0.836	0.113	0	20	ENSMUSG00000048562	Sp8
0	1.503	0.713	0.122	0	20	ENSMUSG00000027832	Ptx3
0	1.425	0.942	0.338	0	20	ENSMUSG00000056204	Pgpep1
0	1.401	0.935	0.211	0	20	ENSMUSG00000026923	Notch1
0	1.398	0.902	0.264	0	20	ENSMUSG00000000202	Btbd17
0	1.355	0.487	0.201	0	20	ENSMUSG00000004872	Pax3
0	1.35	0.68	0.27	0	20	ENSMUSG00000070348	Ccnd1
0	1.347	0.898	0.172	0	20	ENSMUSG00000022272	Myo10
0	2.866	0.943	0.162	0	21	ENSMUSG00000007872	Id3
0	2.742	0.996	0.449	0	21	ENSMUSG00000029838	Ptn
0	2.264	0.739	0.122	0	21	ENSMUSG00000042745	Id1
0	2.02	0.973	0.205	0	21	ENSMUSG00000032368	Zic1
0	1.941	0.92	0.26	0	21	ENSMUSG00000048001	Hes5
0	1.91	0.839	0.106	0	21	ENSMUSG00000022528	Hes1
0	1.828	0.881	0.169	0	21	ENSMUSG00000000184	Ccnd2
0	1.817	0.95	0.15	0	21	ENSMUSG00000021127	Zfp36l1
0	1.803	0.985	0.164	0	21	ENSMUSG00000018593	Sparc
0	1.797	0.943	0.448	0	21	ENSMUSG00000020644	Id2
0	1.761	0.789	0.123	0	21	ENSMUSG00000063415	Cyp26b1
0	1.735	0.831	0.096	0	21	ENSMUSG00000025469	Msx3
0	1.735	0.969	0.19	0	21	ENSMUSG00000053398	Phgdh
0	1.707	1	0.66	0	21	ENSMUSG00000026728	Vim
0	1.698	0.927	0.104	0	21	ENSMUSG00000041703	Zic5
0	1.682	0.977	0.275	0	21	ENSMUSG00000000567	Sox9
0	1.677	1	0.489	0	21	ENSMUSG00000019874	Fabp7
0	1.664	1	0.598	0	21	ENSMUSG00000027239	Mdk
0	1.594	0.743	0.057	0	21	ENSMUSG00000031073	Fgf15
0	1.52	0.812	0.036	0	21	ENSMUSG00000115263	AC154683.1
0	1.464	0.992	0.19	0	21	ENSMUSG00000004872	Pax3
0	1.464	0.778	0.217	0	21	ENSMUSG00000031661	Nkd1
0	1.46	0.874	0.122	0	21	ENSMUSG00000052957	Gas1
0	1.403	0.958	0.344	0	21	ENSMUSG00000008575	Nfib
0	1.388	0.602	0.028	0	21	ENSMUSG00000048450	Msx1
0	3.832	1	0.642	0	22	ENSMUSG00000054717	Hmgb2
0	3.335	0.82	0.18	0	22	ENSMUSG00000094777	Hist1h2ap
0	3.295	0.866	0.101	0	22	ENSMUSG00000001403	Ube2c
0	3.192	0.808	0.255	0	22	ENSMUSG00000069272	Hist1h2ae
0	3.16	0.969	0.109	0	22	ENSMUSG00000020649	Rrm2
0	2.931	0.946	0.211	0	22	ENSMUSG00000062248	Cks2
0	2.893	0.939	0.087	0	22	ENSMUSG00000040204	Pclaf
0	2.87	0.923	0.054	0	22	ENSMUSG00000020914	Top2a
0	2.751	0.889	0.265	0	22	ENSMUSG00000070348	Ccnd1
0	2.68	0.9	0.104	0	22	ENSMUSG00000019773	Fbxo5
0	2.606	0.889	0.071	0	22	ENSMUSG00000017716	Birc5
0	2.595	0.874	0.058	0	22	ENSMUSG00000022033	Pbk
0	2.489	0.847	0.079	0	22	ENSMUSG00000026605	Cenpf
0	2.457	0.916	0.049	0	22	ENSMUSG00000019942	Cdk1
0	2.438	0.996	0.632	0	22	ENSMUSG00000027203	Dut
0	2.424	0.889	0.058	0	22	ENSMUSG00000027306	Nusap1
0	2.362	0.943	0.242	0	22	ENSMUSG00000034349	Smc4
0	2.353	0.908	0.057	0	22	ENSMUSG00000038943	Prc1
0	2.335	0.87	0.053	0	22	ENSMUSG00000005233	Spc25
0	2.318	0.816	0.052	0	22	ENSMUSG00000041431	Ccnb1
0	2.316	1	0.858	0	22	ENSMUSG00000067071	Hes6
0	2.308	0.904	0.131	0	22	ENSMUSG00000028873	Cdca8
0	2.293	1	0.743	0	22	ENSMUSG00000021377	Dek
0	2.243	0.969	0.549	0	22	ENSMUSG00000068154	Insm1
0	2.232	1	1	0	22	ENSMUSG00000037894	H2afz
0	4.053	0.663	0.09	0	23	ENSMUSG00000004366	Sst
0	2.815	0.752	0.104	0	23	ENSMUSG00000045532	C1ql1
0	2.43	0.797	0.148	0	23	ENSMUSG00000026826	Nr4a2
0	2.322	0.959	0.167	0	23	ENSMUSG00000019230	Lhx9
0	2.161	0.955	0.296	0	23	ENSMUSG00000045991	Onecut2
0	1.955	0.663	0.045	0	23	ENSMUSG00000023484	Prph
0	1.951	0.931	0.689	0	23	ENSMUSG00000069171	Nr2f1
0	1.936	0.837	0.303	0	23	ENSMUSG00000075334	Rprm
0	1.877	0.919	0.342	0	23	ENSMUSG00000024261	Syt4
0	1.846	0.898	0.327	0	23	ENSMUSG00000040856	Dlk1
0	1.813	0.862	0.291	0	23	ENSMUSG00000044349	Snhg11
0	1.769	0.947	0.131	0	23	ENSMUSG00000001076	C1ql4
0	1.647	0.943	0.389	0	23	ENSMUSG00000030077	Chl1
0	1.639	0.862	0.235	0	23	ENSMUSG00000057777	Mab21l2
0	1.552	1	0.889	0	23	ENSMUSG00000021268	Meg3
0	1.529	0.772	0.084	0	23	ENSMUSG00000049630	C1ql3
0	1.527	0.833	0.248	0	23	ENSMUSG00000021614	Vcan
0	1.504	0.711	0.135	0	23	ENSMUSG00000026344	Lypd1
0	1.428	0.797	0.08	0	23	ENSMUSG00000074274	D930028M14Rik
0	1.413	0.959	0.297	0	23	ENSMUSG00000039114	Nrn1
0	1.39	0.996	0.772	0	23	ENSMUSG00000047261	Gap43
0	1.369	0.951	0.313	0	23	ENSMUSG00000027210	Meis2
0	1.313	0.947	0.652	0	23	ENSMUSG00000026576	Atp1b1
0	1.28	0.854	0.112	0	23	ENSMUSG00000000247	Lhx2
0	1.172	0.736	0.211	0	23	ENSMUSG00000046178	Nxph1
0	2.349	0.87	0.263	0	24	ENSMUSG00000048001	Hes5
0	2.258	0.996	0.859	0	24	ENSMUSG00000067071	Hes6
0	2.136	0.87	0.646	0	24	ENSMUSG00000054717	Hmgb2
0	2.034	1	0.42	0	24	ENSMUSG00000020423	Btg2
0	1.932	0.987	0.556	0	24	ENSMUSG00000021453	Gadd45g
0	1.868	0.769	0.105	0	24	ENSMUSG00000001403	Ube2c
0	1.774	0.937	0.406	0	24	ENSMUSG00000035566	Pcdh17
0	1.754	0.592	0.112	0	24	ENSMUSG00000029177	Cenpa
0	1.664	0.95	0.3	0	24	ENSMUSG00000003436	Dll3
0	1.592	0.979	0.293	0	24	ENSMUSG00000018169	Mfng
0	1.513	0.983	0.936	0	24	ENSMUSG00000003038	Hmgn2
0	1.487	0.895	0.134	0	24	ENSMUSG00000047904	Sstr2
0	1.428	0.971	0.393	0	24	ENSMUSG00000022053	Ebf2
0	1.421	0.937	0.582	0	24	ENSMUSG00000004885	Crabp2
0	1.416	1	0.988	0	24	ENSMUSG00000041126	H2afv
0	1.406	0.933	0.439	0	24	ENSMUSG00000036111	Lmo1
0	1.394	0.845	0.216	0	24	ENSMUSG00000026923	Notch1
0	1.394	0.908	0.257	0	24	ENSMUSG00000068859	Sp9
0	1.39	0.782	0.186	0	24	ENSMUSG00000024247	Pkdcc
0	1.376	0.723	0.393	0	24	ENSMUSG00000020415	Pttg1
0	1.363	0.378	0.106	0	24	ENSMUSG00000006398	Cdc20
0	1.345	0.866	0.279	0	24	ENSMUSG00000000567	Sox9
0	1.341	0.739	0.053	0	24	ENSMUSG00000049154	Fam183b
0	1.333	1	0.973	0	24	ENSMUSG00000028484	Psip1
0	1.31	0.916	0.32	0	24	ENSMUSG00000067879	3110035E14Rik
0	3.198	0.992	0.132	0	25	ENSMUSG00000028717	Tal1
0	2.401	0.737	0.012	0	25	ENSMUSG00000028716	Pdzk1ip1
0	2.321	1	0.438	0	25	ENSMUSG00000036111	Lmo1
0	1.891	0.928	0.134	0	25	ENSMUSG00000015053	Gata2
0	1.86	0.975	0.268	0	25	ENSMUSG00000033740	St18
0	1.562	0.631	0.268	0	25	ENSMUSG00000048001	Hes5
0	1.547	0.903	0.257	0	25	ENSMUSG00000096014	Sox1
0	1.489	0.979	0.18	0	25	ENSMUSG00000015619	Gata3
0	1.473	0.915	0.257	0	25	ENSMUSG00000068859	Sp9
0	1.472	0.932	0.301	0	25	ENSMUSG00000061517	Sox21
0	1.33	0.788	0.158	0	25	ENSMUSG00000049577	Zfpm1
0	1.308	0.996	0.904	0	25	ENSMUSG00000008489	Elavl2
0	1.293	0.949	0.523	0	25	ENSMUSG00000029595	Lhx5
0	1.201	0.962	0.386	0	25	ENSMUSG00000074637	Sox2
0	1.173	0.941	0.582	0	25	ENSMUSG00000004885	Crabp2
0	1.162	0.619	0.018	0	25	ENSMUSG00000045440	Insm2
0	1.155	0.746	0.282	0	25	ENSMUSG00000000567	Sox9
0	1.139	0.958	0.65	0	25	ENSMUSG00000021379	Id4
0	1.126	0.496	0.022	0	25	ENSMUSG00000028417	Tal2
0	1.125	0.975	0.68	0	25	ENSMUSG00000001313	Rnd2
0	1.12	0.572	0.085	0	25	ENSMUSG00000005917	Otx1
0	1.081	0.979	0.621	0	25	ENSMUSG00000031734	Irx3
0	1.073	0.746	0.156	0	25	ENSMUSG00000022306	Zfpm2
0	1.056	0.924	0.576	0	25	ENSMUSG00000052512	Nav2
0	1.005	0.619	0.271	0	25	ENSMUSG00000040289	Hey1
0	2.484	0.996	0.268	0	26	ENSMUSG00000014030	Pax5
0	2.265	0.991	0.405	0	26	ENSMUSG00000051855	Mest
0	2.222	0.966	0.155	0	26	ENSMUSG00000009734	Pou6f2
0	2.02	0.991	0.331	0	26	ENSMUSG00000037843	Vstm2l
0	1.992	0.616	0.092	0	26	ENSMUSG00000004366	Sst
0	1.925	0.991	0.456	0	26	ENSMUSG00000058665	En1
0	1.846	0.961	0.301	0	26	ENSMUSG00000061517	Sox21
0	1.839	1	0.18	0	26	ENSMUSG00000015619	Gata3
0	1.825	0.991	0.183	0	26	ENSMUSG00000033007	Asic4
0	1.59	0.987	0.214	0	26	ENSMUSG00000053747	Sox14
0	1.54	0.819	0.21	0	26	ENSMUSG00000046178	Nxph1
0	1.487	0.996	0.417	0	26	ENSMUSG00000026787	Gad2
0	1.473	0.996	0.674	0	26	ENSMUSG00000021700	Rab3c
0	1.443	0.987	0.346	0	26	ENSMUSG00000037771	Slc32a1
0	1.314	0.866	0.213	0	26	ENSMUSG00000000305	Cdh4
0	1.27	0.953	0.343	0	26	ENSMUSG00000010066	Cacna2d2
0	1.14	0.828	0.083	0	26	ENSMUSG00000062309	Rpp25
0	1.102	0.961	0.494	0	26	ENSMUSG00000016386	Mpped2
0	1.065	0.776	0.214	0	26	ENSMUSG00000036218	Pdzrn4
0	1.047	0.797	0.228	0	26	ENSMUSG00000054162	Spock3
0	1.035	0.909	0.134	0	26	ENSMUSG00000028717	Tal1
0	1.032	0.832	0.155	0	26	ENSMUSG00000022306	Zfpm2
0	1.005	0.853	0.384	0	26	ENSMUSG00000027520	Zdbf2
0	0.994	0.884	0.365	0	26	ENSMUSG00000046402	Rbp1
0	0.979	0.789	0.293	0	26	ENSMUSG00000045216	Hs6st1
0	3.708	0.996	0.09	0	27	ENSMUSG00000038156	Spon1
0	3.581	1	0.071	0	27	ENSMUSG00000016918	Sulf1
0	3.426	0.991	0.163	0	27	ENSMUSG00000007872	Id3
0	3.268	1	0.49	0	27	ENSMUSG00000019874	Fabp7
0	2.876	0.476	0.009	0	27	ENSMUSG00000017344	Vtn
0	2.822	0.987	0.105	0	27	ENSMUSG00000022528	Hes1
0	2.699	0.943	0.357	0	27	ENSMUSG00000039323	Igfbp2
0	2.692	1	0.166	0	27	ENSMUSG00000018593	Sparc
0	2.667	0.738	0.036	0	27	ENSMUSG00000032231	Anxa2
0	2.387	1	0.661	0	27	ENSMUSG00000026728	Vim
0	2.258	0.969	0.193	0	27	ENSMUSG00000053398	Phgdh
0	2.206	0.978	0.229	0	27	ENSMUSG00000026249	Serpine2
0	2.197	0.991	0.138	0	27	ENSMUSG00000005360	Slc1a3
0	2.196	0.83	0.016	0	27	ENSMUSG00000002633	Shh
0	2.137	1	0.795	0	27	ENSMUSG00000026385	Dbi
0	2.134	0.755	0.218	0	27	ENSMUSG00000031558	Slit2
0	2.126	0.965	0.12	0	27	ENSMUSG00000020902	Ntn1
0	2.105	0.424	0.029	0	27	ENSMUSG00000041012	Cmtm8
0	2.078	0.983	0.206	0	27	ENSMUSG00000072949	Acot1
0	2.06	0.987	0.253	0	27	ENSMUSG00000025666	Tmem47
0	2.019	0.991	0.894	0	27	ENSMUSG00000020048	Hsp90b1
0	2.013	0.454	0.088	0	27	ENSMUSG00000022636	Alcam
0	1.968	0.961	0.255	0	27	ENSMUSG00000068748	Ptprz1
0	1.963	0.943	0.14	0	27	ENSMUSG00000028173	Wls
0	1.912	0.672	0.029	0	27	ENSMUSG00000039208	Metrnl
0	2.707	0.969	0.644	0	28	ENSMUSG00000054717	Hmgb2
0	2.435	0.991	0.491	0	28	ENSMUSG00000019874	Fabp7
0	2.26	0.652	0.108	0	28	ENSMUSG00000001403	Ube2c
0	2.106	0.533	0.188	0	28	ENSMUSG00000094777	Hist1h2ap
0	2.099	1	0.661	0	28	ENSMUSG00000026728	Vim
0	2.079	0.819	0.216	0	28	ENSMUSG00000062248	Cks2
0	1.879	0.604	0.26	0	28	ENSMUSG00000069272	Hist1h2ae
0	1.762	0.683	0.078	0	28	ENSMUSG00000017716	Birc5
0	1.716	0.934	0.167	0	28	ENSMUSG00000018593	Sparc
0	1.688	0.661	0.085	0	28	ENSMUSG00000026605	Cenpf
0	1.678	0.709	0.137	0	28	ENSMUSG00000028873	Cdca8
0	1.677	0.956	0.193	0	28	ENSMUSG00000053398	Phgdh
0	1.672	0.661	0.112	0	28	ENSMUSG00000029177	Cenpa
0	1.666	0.952	0.207	0	28	ENSMUSG00000072949	Acot1
0	1.635	0.3	0.004	0	28	ENSMUSG00000022101	Fgf17
0	1.615	0.617	0.101	0	28	ENSMUSG00000006398	Cdc20
0	1.593	0.96	0.153	0	28	ENSMUSG00000021127	Zfp36l1
0	1.572	1	0.719	0	28	ENSMUSG00000028333	Anp32b
0	1.56	0.767	0.139	0	28	ENSMUSG00000022122	Ednrb
0	1.557	1	1	0	28	ENSMUSG00000037894	H2afz
0	1.556	0.899	0.261	0	28	ENSMUSG00000030428	Ttyh1
0	1.546	0.753	0.093	0	28	ENSMUSG00000040204	Pclaf
0	1.499	0.59	0.063	0	28	ENSMUSG00000020914	Top2a
0	1.486	0.996	0.647	0	28	ENSMUSG00000028691	Prdx1
0	1.462	0.643	0.057	0	28	ENSMUSG00000019942	Cdk1
0	3.309	0.995	0.045	0	29	ENSMUSG00000036915	Kirrel2
0	3.286	0.966	0.254	0	29	ENSMUSG00000020052	Ascl1
0	2.99	0.87	0.063	0	29	ENSMUSG00000040478	Prdm13
0	2.745	0.885	0.024	0	29	ENSMUSG00000026735	Ptf1a
0	2.589	0.861	0.212	0	29	ENSMUSG00000027967	Neurog2
0	2.356	0.976	0.452	0	29	ENSMUSG00000029838	Ptn
0	2.351	0.928	0.172	0	29	ENSMUSG00000000184	Ccnd2
0	2.346	1	0.194	0	29	ENSMUSG00000004872	Pax3
0	2.257	0.957	0.558	0	29	ENSMUSG00000021453	Gadd45g
0	2.196	0.731	0.125	0	29	ENSMUSG00000042745	Id1
0	2.083	1	0.901	0	29	ENSMUSG00000037664	Cdkn1c
0	2.03	0.913	0.264	0	29	ENSMUSG00000048001	Hes5
0	2.021	0.928	0.097	0	29	ENSMUSG00000025469	Msx3
0	1.983	0.846	0.125	0	29	ENSMUSG00000063415	Cyp26b1
0	1.98	0.938	0.218	0	29	ENSMUSG00000025927	Tfap2b
0	1.962	1	0.859	0	29	ENSMUSG00000067071	Hes6
0	1.868	0.976	0.268	0	29	ENSMUSG00000014773	Dll1
0	1.765	0.827	0.412	0	29	ENSMUSG00000020108	Ddit4
0	1.763	1	0.996	0	29	ENSMUSG00000001270	Ckb
0	1.75	0.962	0.136	0	29	ENSMUSG00000042129	Rassf4
0	1.674	1	0.661	0	29	ENSMUSG00000026728	Vim
0	1.65	0.952	0.118	0	29	ENSMUSG00000067860	Zic3
0	1.649	0.841	0.036	0	29	ENSMUSG00000006649	Nphs1
0	1.629	0.99	0.639	0	29	ENSMUSG00000032531	Amotl2
0	1.611	0.938	0.209	0	29	ENSMUSG00000032368	Zic1
0	3.398	0.889	0.258	0	30	ENSMUSG00000069272	Hist1h2ae
0	3.331	1	0.645	0	30	ENSMUSG00000054717	Hmgb2
0	3.289	0.907	0.185	0	30	ENSMUSG00000094777	Hist1h2ap
0	3.01	0.858	0.108	0	30	ENSMUSG00000001403	Ube2c
0	2.872	0.932	0.168	0	30	ENSMUSG00000007872	Id3
0	2.697	1	0.453	0	30	ENSMUSG00000029838	Ptn
0	2.665	0.981	0.217	0	30	ENSMUSG00000062248	Cks2
0	2.344	0.957	0.085	0	30	ENSMUSG00000026605	Cenpf
0	2.202	0.969	0.126	0	30	ENSMUSG00000063415	Cyp26b1
0	2.189	0.994	0.211	0	30	ENSMUSG00000032368	Zic1
0	2.173	0.951	0.094	0	30	ENSMUSG00000040204	Pclaf
0	2.173	0.969	0.116	0	30	ENSMUSG00000020649	Rrm2
0	2.169	0.963	0.055	0	30	ENSMUSG00000019942	Cdk1
0	2.147	0.957	0.061	0	30	ENSMUSG00000020914	Top2a
0	2.134	0.969	0.077	0	30	ENSMUSG00000017716	Birc5
0	2.118	0.969	0.136	0	30	ENSMUSG00000028873	Cdca8
0	2.088	0.821	0.059	0	30	ENSMUSG00000041431	Ccnb1
0	1.993	0.704	0.114	0	30	ENSMUSG00000029177	Cenpa
0	1.991	0.907	0.111	0	30	ENSMUSG00000019773	Fbxo5
0	1.939	0.932	0.065	0	30	ENSMUSG00000027306	Nusap1
0	1.9	1	1	0	30	ENSMUSG00000037894	H2afz
0	1.887	0.827	0.036	0	30	ENSMUSG00000058773	Hist1h1b
0	1.885	0.827	0.126	0	30	ENSMUSG00000042745	Id1
0	1.871	0.963	0.111	0	30	ENSMUSG00000041703	Zic5
0	1.868	1	0.247	0	30	ENSMUSG00000034349	Smc4
0	2.986	0.941	0.078	0	31	ENSMUSG00000040610	Tlx3
0	2.233	0.467	0.092	0	31	ENSMUSG00000053310	Nrgn
0	2.213	0.237	0.021	0	31	ENSMUSG00000012520	Phox2b
0	1.761	1	0.397	0	31	ENSMUSG00000022053	Ebf2
0	1.606	0.585	0.122	0	31	ENSMUSG00000000247	Lhx2
0	1.57	1	0.597	0	31	ENSMUSG00000048540	Nhlh2
0	1.556	0.711	0.252	0	31	ENSMUSG00000032128	Robo3
0	1.494	0.585	0.003	0	31	ENSMUSG00000025215	Tlx1
0	1.491	0.785	0.224	0	31	ENSMUSG00000025927	Tfap2b
0	1.436	0.948	0.377	0	31	ENSMUSG00000035298	Klhl35
0	1.42	0.941	0.655	0	31	ENSMUSG00000032228	Tcf12
0	1.411	0.837	0.36	0	31	ENSMUSG00000026347	Tmem163
0	1.41	0.904	0.475	0	31	ENSMUSG00000022637	Cblb
0	1.41	0.993	0.675	0	31	ENSMUSG00000053477	Tcf4
0	1.406	0.778	0.209	0	31	ENSMUSG00000092035	Peg10
0	1.4	0.748	0.103	0	31	ENSMUSG00000048349	Pou4f1
0	1.39	0.926	0.521	0	31	ENSMUSG00000038034	Igsf8
0	1.27	0.844	0.101	0	31	ENSMUSG00000038765	Lmx1b
0	1.27	0.881	0.175	0	31	ENSMUSG00000021359	Tfap2a
0	1.235	0.874	0.255	0	31	ENSMUSG00000051251	Nhlh1
0	1.231	1	0.724	0	31	ENSMUSG00000057098	Ebf1
0	1.213	0.585	0.038	0	31	ENSMUSG00000041730	Prrxl1
0	1.202	0.785	0.306	0	31	ENSMUSG00000039114	Nrn1
0	1.15	0.667	0.133	0	31	ENSMUSG00000037984	Neurod6
0	1.146	0.793	0.348	0	31	ENSMUSG00000023015	Racgap1
0	5.569	0.897	0.096	0	32	ENSMUSG00000002985	Apoe
0	3.814	0.641	0.002	0	32	ENSMUSG00000026678	Rgs5
0	3.765	0.667	0.006	0	32	ENSMUSG00000036256	Igfbp7
0	3.543	0.718	0.044	0	32	ENSMUSG00000032766	Gng11
0	3.447	0.179	0.001	0	32	ENSMUSG00000018930	Ccl4
0	3.181	0.641	0.018	0	32	ENSMUSG00000040280	Ndufa4l2
0	3.172	0.974	0.059	0	32	ENSMUSG00000068220	Lgals1
0	3.158	0.308	0.001	0	32	ENSMUSG00000036905	C1qb
0	3.14	0.667	0.022	0	32	ENSMUSG00000031502	Col4a1
0	3.117	0.333	0.001	0	32	ENSMUSG00000030579	Tyrobp
0	3.02	0.308	0.002	0	32	ENSMUSG00000036887	C1qa
0	2.925	0.667	0.392	0	32	ENSMUSG00000029761	Cald1
0	2.838	0.513	0	0	32	ENSMUSG00000000982	Ccl3
0	2.835	0.692	0.016	0	32	ENSMUSG00000017344	Vtn
0	2.798	0.667	0.003	0	32	ENSMUSG00000031375	Bgn
0	2.764	0.923	0.005	0	32	ENSMUSG00000050212	Eva1b
0	2.756	0.667	0.019	0	32	ENSMUSG00000031503	Col4a2
0	2.724	0.846	0.033	0	32	ENSMUSG00000006360	Crip1
0	2.724	0.897	0.534	0.002	32	ENSMUSG00000021939	Ctsb
0	2.71	0.308	0	0	32	ENSMUSG00000036896	C1qc
0	2.703	0.769	0.299	0	32	ENSMUSG00000070436	Serpinh1
0	2.685	0.308	0.002	0	32	ENSMUSG00000058715	Fcer1g
0	2.666	0.974	0.063	0	32	ENSMUSG00000006519	Cyba
0	2.656	0.333	0	0	32	ENSMUSG00000038642	Ctss
0	2.621	0.615	0.286	0.001	32	ENSMUSG00000021190	Lgmn
