## Supplementary table 2 for "Gene regulatory mechanisms guiding bifurcation of inhibitory and excitatory neuron lineages in the anterior brainstem"

### Sheet: Sheet1
Supplementary Table 2 scATAC-seq cluster markers.
p_val	avg_log2FC	pct.1	pct.2	p_val_adj	cluster	gene	gene_name
0	1.458	0.914	0.387	0	4	ENSMUSG00000026787	Gad2
0	1.415	0.863	0.577	0	4	ENSMUSG00000036111	Lmo1
0	1.275	0.998	0.459	0	4	ENSMUSG00000015619	Gata3
0	1.27	0.979	0.449	0	4	ENSMUSG00000066392	Nrxn3
0	1.156	0.872	0.637	0	4	ENSMUSG00000058665	En1
0	1.129	0.856	0.284	0	4	ENSMUSG00000070880	Gad1
0	1.099	0.995	0.955	0	4	ENSMUSG00000052534	Pbx1
0	1.09	0.807	0.457	0	4	ENSMUSG00000030067	Foxp1
0	1.082	0.988	0.862	0	4	ENSMUSG00000057858	Fam204a
0	1.076	0.652	0.225	0	4	ENSMUSG00000032265	Fam46a
0	1.047	0.908	0.659	0	4	ENSMUSG00000053747	Sox14
0	0.98	0.978	0.871	0	4	ENSMUSG00000038718	Pbx3
0	0.974	0.986	0.664	0	4	ENSMUSG00000021379	Id4
0	0.935	0.82	0.274	0	4	ENSMUSG00000036218	Pdzrn4
0	0.904	0.923	0.675	0	4	ENSMUSG00000031737	Irx5
0	0.865	0.964	0.834	0	4	ENSMUSG00000006586	Runx1t1
0	0.817	0.63	0.231	0	4	ENSMUSG00000005917	Otx1
0	0.804	0.219	0.113	0	4	ENSMUSG00000026826	Nr4a2
0	0.786	0.755	0.316	0	4	ENSMUSG00000060257	Scrt2
0	0.784	0.837	0.481	0	4	ENSMUSG00000046709	Mapk10
0	0.774	0.94	0.71	0	4	ENSMUSG00000074637	Sox2
0	0.75	0.705	0.267	0	4	ENSMUSG00000027560	Dok5
0	0.742	0.757	0.31	0	4	ENSMUSG00000022306	Zfpm2
0	0.719	0.866	0.489	0	4	ENSMUSG00000006362	Cbfa2t3
0	0.684	0.546	0.113	0	4	ENSMUSG00000032036	Kirrel3
0	1.853	0.898	0.135	0	5	ENSMUSG00000057777	Mab21l2
0	1.67	0.963	0.139	0	5	ENSMUSG00000039114	Nrn1
0	1.659	0.909	0.205	0	5	ENSMUSG00000048540	Nhlh2
0	1.479	1	0.968	0	5	ENSMUSG00000021268	Meg3
0	1.465	0.812	0.212	0	5	ENSMUSG00000027833	Shox2
0	1.39	0.998	0.746	0	5	ENSMUSG00000047261	Gap43
0	1.295	0.445	0.042	0	5	ENSMUSG00000027270	Lamp5
0	1.242	0.849	0.357	0	5	ENSMUSG00000035187	Nkx6-1
0	1.24	0.717	0.047	0	5	ENSMUSG00000051243	Islr2
0	1.234	0.976	0.652	0	5	ENSMUSG00000038872	Zfhx3
0	1.213	0.778	0.257	0	5	ENSMUSG00000022055	Nefl
0	1.142	0.849	0.318	0	5	ENSMUSG00000022054	Nefm
0	1.074	1	0.938	0	5	ENSMUSG00000033585	Ndn
0	1.052	0.62	0.445	0	5	ENSMUSG00000048251	Bcl11b
0	1.018	0.972	0.741	0	5	ENSMUSG00000018698	Lhx1
0	1.01	0.698	0.306	0	5	ENSMUSG00000040856	Dlk1
0	0.998	0.724	0.058	0	5	ENSMUSG00000030500	Slc17a6
0	0.985	0.59	0.353	0	5	ENSMUSG00000051855	Mest
0	0.956	0.983	0.802	0	5	ENSMUSG00000087211	Lhx1os
0	0.941	0.464	0.131	0	5	ENSMUSG00000009734	Pou6f2
0	0.89	0.613	0.28	0	5	ENSMUSG00000029651	Mtus2
0	0.864	0.719	0.263	0	5	ENSMUSG00000045658	Pid1
0	0.804	0.197	0.004	0	5	ENSMUSG00000086096	Gm12688
0	0.793	0.942	0.793	0	5	ENSMUSG00000026833	Olfm1
0	0.78	0.989	0.788	0	5	ENSMUSG00000034336	Ina
0	3.03	0.416	0.067	0	12	ENSMUSG00000004366	Sst
0	1.832	0.927	0.174	0	12	ENSMUSG00000024500	Ppp2r2b
0	1.561	0.408	0.048	0	12	ENSMUSG00000074274	D930028M14Rik
0	1.533	0.429	0.164	0	12	ENSMUSG00000075334	Rprm
0	1.475	0.501	0.016	0	12	ENSMUSG00000022738	Gsc2
0	1.459	0.979	0.423	0	12	ENSMUSG00000040794	C1qtnf4
0	1.453	0.849	0.488	0	12	ENSMUSG00000055430	Nap1l5
0	1.393	0.919	0.543	0	12	ENSMUSG00000008496	Pou2f2
0	1.353	0.519	0.085	0	12	ENSMUSG00000046178	Nxph1
0	1.298	1	0.745	0	12	ENSMUSG00000022577	Ly6h
0	1.295	0.992	0.721	0	12	ENSMUSG00000039278	Pcsk1n
0	1.256	0.691	0.154	0	12	ENSMUSG00000045731	Pnoc
0	1.224	0.992	0.755	0	12	ENSMUSG00000047261	Gap43
0	1.16	0.99	0.761	0	12	ENSMUSG00000018411	Mapt
0	1.159	0.875	0.488	0	12	ENSMUSG00000025255	Zfhx4
0	1.136	0.522	0.132	0	12	ENSMUSG00000044349	Snhg11
0	1.126	0.93	0.427	0	12	ENSMUSG00000018012	Rac3
0	1.104	0.935	0.699	0	12	ENSMUSG00000021379	Id4
0	1.041	0.995	0.876	0	12	ENSMUSG00000024268	Celf4
0	1.025	0.839	0.446	0	12	ENSMUSG00000046447	Camk2n1
0	1.024	1	0.957	0	12	ENSMUSG00000058672	Tubb2a
0	0.974	0.956	0.634	0	12	ENSMUSG00000022044	Stmn4
0	0.974	1	0.997	0	12	ENSMUSG00000067786	Nnat
0	0.97	0.681	0.142	0	12	ENSMUSG00000036578	Fxyd7
0	0.952	1	0.984	0	12	ENSMUSG00000029223	Uchl1
0	2.385	0.976	0.223	0	17	ENSMUSG00000027833	Shox2
0	2.02	0.875	0.196	0	17	ENSMUSG00000039114	Nrn1
0	1.986	0.957	0.116	0	17	ENSMUSG00000026468	Lhx4
0	1.818	0.93	0.157	0	17	ENSMUSG00000021239	Vsx2
0	1.746	0.957	0.169	0	17	ENSMUSG00000040118	Cacna2d1
0	1.448	0.865	0.324	0	17	ENSMUSG00000025128	Bhlhe22
0	1.341	0.994	0.763	0	17	ENSMUSG00000057098	Ebf1
0	1.326	0.89	0.348	0	17	ENSMUSG00000022340	Sybu
0	1.319	0.667	0.079	0	17	ENSMUSG00000022245	Skor1
0	1.295	0.826	0.255	0	17	ENSMUSG00000048540	Nhlh2
0	1.223	0.789	0.428	0	17	ENSMUSG00000035551	Igfbpl1
0	1.147	0.96	0.751	0	17	ENSMUSG00000052684	Jun
0	1.121	0.914	0.438	0	17	ENSMUSG00000035298	Klhl35
0	1.114	0.832	0.401	0	17	ENSMUSG00000044067	Gpr22
0	1.101	0.972	0.855	0	17	ENSMUSG00000029245	Epha5
0	1.097	0.752	0.196	0	17	ENSMUSG00000057777	Mab21l2
0	1.063	0.838	0.215	0	17	ENSMUSG00000026347	Tmem163
0	1.022	0.832	0.645	0	17	ENSMUSG00000069171	Nr2f1
0	1.021	0.991	0.952	0	17	ENSMUSG00000017144	Rnd3
0	0.951	0.59	0.172	0	17	ENSMUSG00000051251	Nhlh1
0	0.924	0.826	0.522	0	17	ENSMUSG00000032403	2300009A05Rik
0	0.921	0.844	0.385	0	17	ENSMUSG00000034701	Neurod1
0	0.897	0.771	0.379	0	17	ENSMUSG00000022053	Ebf2
0	0.862	0.994	0.942	0	17	ENSMUSG00000060424	Pantr1
0	0.843	0.667	0.416	0	17	ENSMUSG00000044288	Cnr1
0	1.525	0.975	0.877	0	19	ENSMUSG00000057858	Fam204a
0	1.441	0.946	0.681	0	19	ENSMUSG00000053747	Sox14
0	1.337	0.748	0.502	0	19	ENSMUSG00000030067	Foxp1
0	1.316	0.94	0.654	0	19	ENSMUSG00000058665	En1
0	1.134	0.994	0.826	0	19	ENSMUSG00000021700	Rab3c
0	1.032	1	0.997	0	19	ENSMUSG00000067786	Nnat
0	0.91	0.678	0.22	0	19	ENSMUSG00000052516	Robo2
0	0.896	0.88	0.439	0	19	ENSMUSG00000016386	Mpped2
0	0.894	0.738	0.343	0	19	ENSMUSG00000036218	Pdzrn4
0	0.892	0.972	0.437	0	19	ENSMUSG00000026787	Gad2
0	0.881	0.987	0.518	0	19	ENSMUSG00000015619	Gata3
0	0.875	0.981	0.73	0	19	ENSMUSG00000039278	Pcsk1n
0	0.871	0.978	0.671	0	19	ENSMUSG00000038872	Zfhx3
0	0.857	0.88	0.478	0	19	ENSMUSG00000037843	Vstm2l
0	0.83	0.997	0.824	0	19	ENSMUSG00000024873	Cnih2
0	0.824	0.845	0.711	0	19	ENSMUSG00000031737	Irx5
0	0.763	0.95	0.85	0	19	ENSMUSG00000006586	Runx1t1
0	0.738	0.924	0.736	0	19	ENSMUSG00000074637	Sox2
0	0.697	0.94	0.625	0	19	ENSMUSG00000098649	Gm27199
0	0.696	0.82	0.458	0	19	ENSMUSG00000040794	C1qtnf4
0	0.653	0.997	0.753	0	19	ENSMUSG00000022577	Ly6h
0	0.645	0.631	0.217	0	19	ENSMUSG00000074607	Tox2
0	0.636	0.965	0.508	0	19	ENSMUSG00000066392	Nrxn3
0	0.63	0.968	0.701	0	19	ENSMUSG00000021379	Id4
0	0.611	0.587	0.176	0	19	ENSMUSG00000097736	9530059O14Rik
0	3.952	1	0.599	0	22	ENSMUSG00000054717	Hmgb2
0	3.651	0.82	0.186	0	22	ENSMUSG00000094777	Hist1h2ap
0	3.466	0.808	0.263	0	22	ENSMUSG00000069272	Hist1h2ae
0	3.351	0.969	0.051	0	22	ENSMUSG00000020649	Rrm2
0	3.262	0.866	0.122	0	22	ENSMUSG00000001403	Ube2c
0	3.02	0.939	0.068	0	22	ENSMUSG00000040204	Pclaf
0	2.99	0.923	0.046	0	22	ENSMUSG00000020914	Top2a
0	2.979	0.946	0.211	0	22	ENSMUSG00000062248	Cks2
0	2.793	0.9	0.071	0	22	ENSMUSG00000019773	Fbxo5
0	2.75	0.889	0.258	0	22	ENSMUSG00000070348	Ccnd1
0	2.642	0.889	0.058	0	22	ENSMUSG00000017716	Birc5
0	2.608	0.916	0.02	0	22	ENSMUSG00000019942	Cdk1
0	2.585	0.874	0.052	0	22	ENSMUSG00000022033	Pbk
0	2.554	0.847	0.067	0	22	ENSMUSG00000026605	Cenpf
0	2.525	0.889	0.038	0	22	ENSMUSG00000027306	Nusap1
0	2.454	0.908	0.036	0	22	ENSMUSG00000038943	Prc1
0	2.431	0.943	0.21	0	22	ENSMUSG00000034349	Smc4
0	2.429	0.996	0.619	0	22	ENSMUSG00000027203	Dut
0	2.404	0.816	0.038	0	22	ENSMUSG00000041431	Ccnb1
0	2.378	0.87	0.037	0	22	ENSMUSG00000005233	Spc25
0	2.359	1	0.712	0	22	ENSMUSG00000021377	Dek
0	2.346	0.904	0.099	0	22	ENSMUSG00000028873	Cdca8
0	2.317	1	0.925	0	22	ENSMUSG00000023004	Tuba1b
0	2.242	1	1	0	22	ENSMUSG00000037894	H2afz
0	2.221	1	0.711	0	22	ENSMUSG00000028333	Anp32b
0	2.87	0.873	0.213	0	24	ENSMUSG00000048001	Hes5
0	2.089	0.996	0.849	0	24	ENSMUSG00000067071	Hes6
0	1.959	1	0.411	0	24	ENSMUSG00000020423	Btg2
0	1.889	0.987	0.686	0	24	ENSMUSG00000021453	Gadd45g
0	1.627	0.869	0.287	0	24	ENSMUSG00000000567	Sox9
0	1.599	0.595	0.114	0	24	ENSMUSG00000029177	Cenpa
0	1.568	0.949	0.384	0	24	ENSMUSG00000003436	Dll3
0	1.546	0.848	0.154	0	24	ENSMUSG00000026923	Notch1
0	1.524	0.941	0.513	0	24	ENSMUSG00000035566	Pcdh17
0	1.519	0.869	0.615	0	24	ENSMUSG00000054717	Hmgb2
0	1.514	0.979	0.343	0	24	ENSMUSG00000018169	Mfng
0	1.485	0.97	0.374	0	24	ENSMUSG00000022053	Ebf2
0	1.461	0.895	0.152	0	24	ENSMUSG00000047904	Sstr2
0	1.353	0.772	0.138	0	24	ENSMUSG00000001403	Ube2c
0	1.35	0.726	0.234	0	24	ENSMUSG00000014773	Dll1
0	1.347	1	0.984	0	24	ENSMUSG00000041126	H2afv
0	1.329	0.996	0.603	0	24	ENSMUSG00000053477	Tcf4
0	1.317	0.806	0.277	0	24	ENSMUSG00000020052	Ascl1
0	1.294	0.726	0.369	0	24	ENSMUSG00000020415	Pttg1
0	1.279	0.781	0.228	0	24	ENSMUSG00000024247	Pkdcc
0	1.268	0.743	0.104	0	24	ENSMUSG00000049154	Fam183b
0	1.256	0.983	0.932	0	24	ENSMUSG00000003038	Hmgn2
0	1.233	0.903	0.509	0	24	ENSMUSG00000026728	Vim
0	1.22	0.966	0.81	0	24	ENSMUSG00000011179	Odc1
0	1.219	0.992	0.606	0	24	ENSMUSG00000028691	Prdx1
0	2.439	0.991	0.467	0	25	ENSMUSG00000028717	Tal1
0	2.328	0.74	0.044	0	25	ENSMUSG00000028716	Pdzk1ip1
0	1.799	0.634	0.235	0	25	ENSMUSG00000048001	Hes5
0	1.655	1	0.603	0	25	ENSMUSG00000036111	Lmo1
0	1.535	0.974	0.423	0	25	ENSMUSG00000033740	St18
0	1.428	0.928	0.413	0	25	ENSMUSG00000015053	Gata2
0	1.395	0.745	0.298	0	25	ENSMUSG00000000567	Sox9
0	1.247	0.787	0.196	0	25	ENSMUSG00000049577	Zfpm1
0	1.218	0.617	0.153	0	25	ENSMUSG00000040289	Hey1
0	1.149	0.996	0.944	0	25	ENSMUSG00000008489	Elavl2
0	1.136	0.923	0.541	0	25	ENSMUSG00000052512	Nav2
0	1.054	0.902	0.523	0	25	ENSMUSG00000096014	Sox1
0	1.05	0.966	0.503	0	25	ENSMUSG00000026728	Vim
0	1.035	0.621	0.077	0	25	ENSMUSG00000045440	Insm2
0	1.03	0.974	0.695	0	25	ENSMUSG00000001313	Rnd2
0	0.998	0.979	0.653	0	25	ENSMUSG00000031734	Irx3
0	0.985	0.494	0.07	0	25	ENSMUSG00000028417	Tal2
0	0.951	0.868	0.459	0	25	ENSMUSG00000035298	Klhl35
0	0.926	1	0.99	0	25	ENSMUSG00000001270	Ckb
0	0.923	0.953	0.79	0	25	ENSMUSG00000029595	Lhx5
0	0.908	0.932	0.59	0	25	ENSMUSG00000061517	Sox21
0	0.9	0.962	0.668	0	25	ENSMUSG00000060969	Irx1
0	0.891	1	0.963	0	25	ENSMUSG00000032562	Gnai2
0	0.866	0.655	0.381	0	25	ENSMUSG00000021194	Chga
0	0.858	0.757	0.287	0	25	ENSMUSG00000008575	Nfib
