## Supplementary table 3 for "Gene regulatory mechanisms guiding bifurcation of inhibitory and excitatory neuron lineages in the anterior brainstem"

### Sheet: Tal1
Supplementary Table 3 Features and cCREs per selector gene.
seqnames	start	end	width	feature	gene_identity	Gene_TSS_distance	Gene_TSS_distance (kb)	zscore	pvalue	Tal1 cCRE
chr4	114300238	114300727	490	chr4-114300238-114300727		-755944	-755.9
chr4	114307851	114308859	1009	chr4-114307851-114308859		-748071	-748.1
chr4	114346050	114346371	322	chr4-114346050-114346371		-710216	-710.2
chr4	114349690	114350044	355	chr4-114349690-114350044		-706559	-706.6
chr4	114366980	114368327	1348	chr4-114366980-114368327		-688773	-688.8
chr4	114368576	114369477	902	chr4-114368576-114369477		-687400	-687.4
chr4	114382388	114383323	936	chr4-114382388-114383323		-673571	-673.6
chr4	114386201	114386832	632	chr4-114386201-114386832		-669910	-669.9
chr4	114405464	114407118	1655	chr4-114405464-114407118	Trabd2b	-650135	-650.1
chr4	114408920	114409232	313	chr4-114408920-114409232	Trabd2b	-647350	-647.4
chr4	114409549	114409765	217	chr4-114409549-114409765	Trabd2b	-646769	-646.8
chr4	114410223	114411340	1118	chr4-114410223-114411340	Trabd2b	-645645	-645.6
chr4	114415941	114416774	834	chr4-114415941-114416774	Trabd2b	-640069	-640.1
chr4	114422174	114423505	1332	chr4-114422174-114423505	Trabd2b	-633587	-633.6
chr4	114425650	114426158	509	chr4-114425650-114426158	Trabd2b	-630522	-630.5
chr4	114432894	114434095	1202	chr4-114432894-114434095	Trabd2b	-622932	-622.9	2.61834	0.00441792	Tal1 -622.9kb
chr4	114434960	114435935	976	chr4-114434960-114435935	Trabd2b	-620979	-621.0
chr4	114438779	114439061	283	chr4-114438779-114439061	Trabd2b	-617506	-617.5
chr4	114441976	114442538	563	chr4-114441976-114442538	Trabd2b	-614169	-614.2
chr4	114450624	114450937	314	chr4-114450624-114450937	Trabd2b	-605646	-605.6
chr4	114459435	114460070	636	chr4-114459435-114460070	Trabd2b	-596674	-596.7
chr4	114461052	114461828	777	chr4-114461052-114461828	Trabd2b	-594986	-595.0
chr4	114467290	114468510	1221	chr4-114467290-114468510	Trabd2b	-588526	-588.5
chr4	114469618	114470189	572	chr4-114469618-114470189	Trabd2b	-586523	-586.5
chr4	114472102	114472373	272	chr4-114472102-114472373	Trabd2b	-584189	-584.2
chr4	114476861	114477861	1001	chr4-114476861-114477861	Trabd2b	-579065	-579.1
chr4	114481318	114482053	736	chr4-114481318-114482053	Trabd2b	-574741	-574.7
chr4	114486622	114487535	914	chr4-114486622-114487535	Trabd2b	-569348	-569.3	-2.02386	0.0214921	Tal1 -569.3kb
chr4	114495554	114496520	967	chr4-114495554-114496520	Trabd2b	-560389	-560.4	1.74986	0.0400712
chr4	114496723	114497233	511	chr4-114496723-114497233	Trabd2b	-559448	-559.4
chr4	114504058	114505042	985	chr4-114504058-114505042	Trabd2b	-551876	-551.9
chr4	114515954	114517130	1177	chr4-114515954-114517130	Trabd2b	-539884	-539.9
chr4	114523900	114524640	741	chr4-114523900-114524640	Trabd2b	-532156	-532.2
chr4	114530416	114531341	926	chr4-114530416-114531341	Trabd2b	-525548	-525.5
chr4	114550340	114551689	1350	chr4-114550340-114551689	Trabd2b	-505412	-505.4
chr4	114556274	114557120	847	chr4-114556274-114557120	Trabd2b	-499729	-499.7
chr4	114559087	114559855	769	chr4-114559087-114559855	Trabd2b	-496955	-497.0
chr4	114563704	114564308	605	chr4-114563704-114564308	Trabd2b	-492420	-492.4
chr4	114577568	114579490	1923	chr4-114577568-114579490	Trabd2b	-477897	-477.9
chr4	114583580	114584037	458	chr4-114583580-114584037	Trabd2b	-472618	-472.6
chr4	114593489	114594199	711	chr4-114593489-114594199	Trabd2b	-462582	-462.6
chr4	114599059	114599421	363	chr4-114599059-114599421	Trabd2b	-457186	-457.2
chr4	114600845	114602735	1891	chr4-114600845-114602735	Trabd2b	-454636	-454.6
chr4	114611190	114612353	1164	chr4-114611190-114612353	Trabd2b	-444655	-444.7
chr4	114623981	114624755	775	chr4-114623981-114624755		-432058	-432.1
chr4	114624949	114625841	893	chr4-114624949-114625841		-431031	-431.0	-1.65605	0.0488562
chr4	114627401	114627922	522	chr4-114627401-114627922		-428765	-428.8
chr4	114635412	114636242	831	chr4-114635412-114636242		-420599	-420.6
chr4	114637171	114637445	275	chr4-114637171-114637445		-419118	-419.1
chr4	114643643	114644136	494	chr4-114643643-114644136		-412537	-412.5
chr4	114647447	114648216	770	chr4-114647447-114648216		-408595	-408.6
chr4	114648408	114649814	1407	chr4-114648408-114649814		-407315	-407.3
chr4	114665442	114667242	1801	chr4-114665442-114667242		-390084	-390.1
chr4	114670805	114671162	358	chr4-114670805-114671162		-385443	-385.4	1.79748	0.0361301
chr4	114672471	114672734	264	chr4-114672471-114672734		-383824	-383.8
chr4	114677892	114678777	886	chr4-114677892-114678777		-378092	-378.1
chr4	114680218	114680672	455	chr4-114680218-114680672		-375981	-376.0
chr4	114685273	114686606	1334	chr4-114685273-114686606		-370487	-370.5
chr4	114687914	114688982	1069	chr4-114687914-114688982		-367978	-368.0
chr4	114694832	114695272	441	chr4-114694832-114695272		-361374	-361.4
chr4	114710036	114710674	639	chr4-114710036-114710674		-346071	-346.1
chr4	114712061	114713837	1777	chr4-114712061-114713837		-343477	-343.5
chr4	114721246	114721768	523	chr4-114721246-114721768		-334919	-334.9	3.0304	0.00122114	Tal1 -334.9kb
chr4	114728047	114729240	1194	chr4-114728047-114729240		-327783	-327.8
chr4	114733397	114733925	529	chr4-114733397-114733925		-322765	-322.8
chr4	114777408	114778101	694	chr4-114777408-114778101		-278672	-278.7	1.86979	0.0307568
chr4	114779057	114780552	1496	chr4-114779057-114780552		-276622	-276.6
chr4	114797209	114798604	1396	chr4-114797209-114798604		-258520	-258.5
chr4	114818629	114819715	1087	chr4-114818629-114819715		-237254	-237.3
chr4	114821295	114822353	1059	chr4-114821295-114822353	Gm12830	-234602	-234.6
chr4	114842314	114844027	1714	chr4-114842314-114844027	Gm12830	-213256	-213.3
chr4	114867119	114867662	544	chr4-114867119-114867662		-189036	-189.0
chr4	114869784	114870469	686	chr4-114869784-114870469		-186300	-186.3
chr4	114876368	114876975	608	chr4-114876368-114876975		-179755	-179.8
chr4	114881986	114882520	535	chr4-114881986-114882520		-174173	-174.2
chr4	114882727	114883303	577	chr4-114882727-114883303		-173411	-173.4
chr4	114890713	114892107	1395	chr4-114890713-114892107		-165016	-165.0
chr4	114900260	114901517	1258	chr4-114900260-114901517		-155538	-155.5
chr4	114901749	114903380	1632	chr4-114901749-114903380		-153862	-153.9
chr4	114907608	114909507	1900	chr4-114907608-114909507	Foxd2	-147869	-147.9
chr4	114913332	114914065	734	chr4-114913332-114914065		-142728	-142.7
chr4	114916959	114917363	405	chr4-114916959-114917363		-139265	-139.3
chr4	114924764	114925870	1107	chr4-114924764-114925870	Foxe3	-131109	-131.1
chr4	114937410	114937929	520	chr4-114937410-114937929		-118757	-118.8
chr4	114942035	114943099	1065	chr4-114942035-114943099		-113859	-113.9
chr4	114944855	114945467	613	chr4-114944855-114945467		-111265	-111.3	-2.12375	0.0168455	Tal1 -111.3kb
chr4	114947117	114947766	650	chr4-114947117-114947766		-108985	-109.0
chr4	114986077	114987433	1357	chr4-114986077-114987433	Cmpk1	-69671	-69.7
chr4	114999318	115000438	1121	chr4-114999318-115000438	Stil	-56548	-56.5
chr4	115038115	115038575	461	chr4-115038115-115038575	Stil	-18081	-18.1
chr4	115047604	115048099	496	chr4-115047604-115048099		-8575	-8.6	2.54317	0.00549254	Tal1 -8.6kb
chr4	115052300	115052945	646	chr4-115052300-115052945		-3804	-3.8	2.36319	0.00905922	Tal1 -3.8kb
chr4	115056171	115058012	1842	chr4-115056171-115058012	Tal1 promoter	665	+0.7	10.0515	4.52429e-24	Tal1 +0.7kb
chr4	115062545	115064401	1857	chr4-115062545-115064401	Tal1 exon3, intron 3-4	7047	+7.0	4.81931	7.2028e-07	Tal1 +7kb
chr4	115071318	115071692	375	chr4-115071318-115071692	Tal1 3'UTR	15079	+15.1	3.78965	7.54306e-05	Tal1 +15.1kb
chr4	115072216	115072571	356	chr4-115072216-115072571		15967	+16.0	3.84285	6.0806e-05	Tal1 +16kb
chr4	115072660	115073044	385	chr4-115072660-115073044		16426	+16.4	4.09807	2.083e-05	Tal1 +16.4kb
chr4	115078530	115080241	1712	chr4-115078530-115080241		22959	+23.0	2.32191	0.0101189	Tal1 +23kb
chr4	115085284	115085950	667	chr4-115085284-115085950		29191	+29.2
chr4	115088471	115089249	779	chr4-115088471-115089249	Pdzk1ip1	32434	+32.4	3.07904	0.00103833	Tal1 +32.4kb
chr4	115095346	115097412	2067	chr4-115095346-115097412		39953	+40.0	5.74796	4.51635e-09	Tal1 +40kb
chr4	115101466	115102118	653	chr4-115101466-115102118		45366	+45.4
chr4	115133033	115134633	1601	chr4-115133033-115134633	Cyp4x1	77407	+77.4	2.3085	0.0104856	Tal1 +77.4kb
chr4	115656766	115657891	1126	chr4-115656766-115657891		600902	+600.9
chr4	115709561	115710380	820	chr4-115709561-115710380		653544	+653.5
chr4	115731420	115732088	669	chr4-115731420-115732088		675328	+675.3
chr4	115737073	115738108	1036	chr4-115737073-115738108	Efcab14	681164	+681.2
									p<0.05
									p<0.01

### Sheet: Gata2
seqnames	start	end	width	feature	gene_identity	Gene_TSS_distance	Gene_TSS_distance (kb)	zscore	pvalue	Gata2 cCRE
chr6	88103987	88104351	365	chr6-88103987-88104351	Rpn1	-89722	-89.7
chr6	88105469	88106550	1082	chr6-88105469-88106550		-87882	-87.9
chr6	88112846	88113626	781	chr6-88112846-88113626		-80655	-80.7
chr6	88116283	88117079	797	chr6-88116283-88117079		-77210	-77.2
chr6	88123486	88124472	987	chr6-88123486-88124472		-69912	-69.9
chr6	88131468	88132506	1039	chr6-88131468-88132506		-61904	-61.9	2.27161	0.0115551	Gata2 -61.9kb
chr6	88135973	88136956	984	chr6-88135973-88136956		-57427	-57.4
chr6	88145741	88146288	548	chr6-88145741-88146288		-47877	-47.9
chr6	88147120	88148009	890	chr6-88147120-88148009		-46327	-46.3
chr6	88149744	88150166	423	chr6-88149744-88150166		-43936	-43.9	2.44501	0.00724231	Gata2 -43.9kb
chr6	88164892	88165422	531	chr6-88164892-88165422		-28734	-28.7
chr6	88169409	88170135	727	chr6-88169409-88170135		-24119	-24.1	2.34168	0.0095987	Gata2 -24.1kb
chr6	88189264	88191083	1820	chr6-88189264-88191083		-3718	-3.7	6.43413	6.20909e-11	Gata2 -3.7kb
chr6	88193309	88194492	1184	chr6-88193309-88194492	Gata2 promoter	9	+0.0	4.03899	2.68414e-05	Gata2 +0kb
chr6	88196092	88196291	200	chr6-88196092-88196291	Gata2 intron 1-2	2300	+2.3	2.79885	0.00256424	Gata2 +2.3kb
chr6	88196666	88196987	322	chr6-88196666-88196987	Gata2 intron 1-2	2935	+2.9	2.63561	0.00419925	Gata2 +2.9kb
chr6	88198175	88198903	729	chr6-88198175-88198903	Gata2 intron 1-2, 5'UTR	4648	+4.6	4.2643	1.00267e-05	Gata2 +4.6kb
chr6	88202952	88203618	667	chr6-88202952-88203618	Gata2 intron 4-5	9394	+9.4
chr6	88204183	88205010	828	chr6-88204183-88205010	Gata2 exon 5, introns 4-5 and 5-6	10705	+10.7	2.55573	0.00529824	Gata2 +10.7kb
chr6	88205376	88205623	248	chr6-88205376-88205623	Gata2 exon 6, 3'UTR	11608	+11.6	2.24596	0.0123534	Gata2 +11.6kb
chr6	88215568	88216159	592	chr6-88215568-88216159		21972	+22.0	2.77249	0.00278147	Gata2 +22kb
chr6	88218895	88219483	589	chr6-88218895-88219483		25298	+25.3	4.2817	9.27342e-06	Gata2 +25.3kb
chr6	88226241	88227173	933	chr6-88226241-88227173		32816	+32.8	3.25843	0.000560159	Gata2 +32.8kb
chr6	88229750	88230220	471	chr6-88229750-88230220		36094	+36.1
chr6	88235391	88236757	1367	chr6-88235391-88236757		42183	+42.2
chr6	88240888	88241835	948	chr6-88240888-88241835		47470	+47.5	2.14541	0.0159601	Gata2 +47.5kb
chr6	88242373	88243117	745	chr6-88242373-88243117		48854	+48.9
chr6	88246781	88247210	430	chr6-88246781-88247210		53104	+53.1
chr6	88255312	88256313	1002	chr6-88255312-88256313		61921	+61.9	2.46951	0.00676482	Gata2 +61.9kb
chr6	88261902	88262968	1067	chr6-88261902-88262968	Eefsec	68544	+68.5
chr6	88270858	88271665	808	chr6-88270858-88271665	Eefsec	77370	+77.4	-2.87993	0.00198884	Gata2 +77.4kb
chr6	88289903	88290847	945	chr6-88289903-88290847	Eefsec	96484	+96.5
chr6	88300793	88301611	819	chr6-88300793-88301611	Eefsec	107311	+107.3
chr6	88304216	88305137	922	chr6-88304216-88305137	Eefsec	110785	+110.8
chr6	88311346	88312476	1131	chr6-88311346-88312476	Eefsec	118020	+118.0	2.0788	0.0188177	Gata2 +118kb
chr6	88313964	88314267	304	chr6-88313964-88314267	Eefsec	120224	+120.2
chr6	88315245	88315891	647	chr6-88315245-88315891	Eefsec	121677	+121.7
chr6	88321151	88323088	1938	chr6-88321151-88323088	Eefsec	128228	+128.2
chr6	88343019	88344266	1248	chr6-88343019-88344266	Eefsec	149751	+149.8
chr6	88345581	88346149	569	chr6-88345581-88346149	Eefsec	151974	+152.0
chr6	88352453	88353079	627	chr6-88352453-88353079	Eefsec	158875	+158.9
chr6	88369871	88370897	1027	chr6-88369871-88370897	Eefsec	176493	+176.5
chr6	88374269	88375329	1061	chr6-88374269-88375329	Eefsec	180908	+180.9
chr6	88387782	88388741	960	chr6-88387782-88388741	Eefsec	194370	+194.4
chr6	88392121	88392762	642	chr6-88392121-88392762	Eefsec	198550	+198.6
chr6	88399230	88399858	629	chr6-88399230-88399858	Eefsec	205653	+205.7
chr6	88409104	88410143	1040	chr6-88409104-88410143	Eefsec	215732	+215.7
chr6	88410154	88410482	329	chr6-88410154-88410482	Eefsec	216427	+216.4
chr6	88415754	88416726	973	chr6-88415754-88416726	Eefsec	222349	+222.3	-2.36194	0.00908979	Gata2 +222.3kb
chr6	88422844	88423830	987	chr6-88422844-88423830	Eefsec	229446	+229.4	-2.33554	0.00975752	Gata2 +229.4kb
chr6	88431233	88431552	320	chr6-88431233-88431552	Eefsec	237501	+237.5
chr6	88433472	88434488	1017	chr6-88433472-88434488	Eefsec	240089	+240.1
chr6	88445715	88446845	1131	chr6-88445715-88446845	Eefsec	252389	+252.4
chr6	88447139	88447830	692	chr6-88447139-88447830		253593	+253.6
									p<0.05
									p<0.01

### Sheet: Gata3
seqnames	start	end	width	feature	gene_identity	Gene_TSS_distance	Gene_TSS_distance (kb)	zscore	pvalue	Gata3 cCRE
chr2	8670662	8671288	627	chr2-8670662-8671288		1219059	+1219.1	2.10876	0.0174827	Gata3 +1219.1kb
chr2	8673795	8674588	794	chr2-8673795-8674588		1215843	+1215.8
chr2	8675622	8675906	285	chr2-8675622-8675906		1214270	+1214.3
chr2	8676580	8676844	265	chr2-8676580-8676844		1213322	+1213.3	1.74879	0.0401638
chr2	8690623	8692217	1595	chr2-8690623-8692217		1198614	+1198.6
chr2	8727696	8728662	967	chr2-8727696-8728662		1161855	+1161.9	2.38706	0.00849195	Gata3 +1161.9kb
chr2	8753939	8754527	589	chr2-8753939-8754527		1135801	+1135.8
chr2	8761335	8761894	560	chr2-8761335-8761894		1128420	+1128.4	2.39214	0.00837518	Gata3 +1128.4kb
chr2	8794779	8795000	222	chr2-8794779-8795000		1095145	+1095.1
chr2	8803939	8804322	384	chr2-8803939-8804322		1085904	+1085.9
chr2	8826086	8826707	622	chr2-8826086-8826707		1063638	+1063.6
chr2	8877562	8878199	638	chr2-8877562-8878199		1012154	+1012.2
chr2	8923324	8924158	835	chr2-8923324-8924158		966293	+966.3
chr2	8945090	8945721	632	chr2-8945090-8945721		944629	+944.6
chr2	8946981	8947401	421	chr2-8946981-8947401		942843	+942.8
chr2	8948355	8948753	399	chr2-8948355-8948753		941480	+941.5
chr2	8974104	8975277	1174	chr2-8974104-8975277		915344	+915.3
chr2	8983434	8983859	426	chr2-8983434-8983859		906388	+906.4	2.07288	0.0190915	Gata3 +906.4kb
chr2	9011987	9012824	838	chr2-9011987-9012824		877629	+877.6
chr2	9075699	9076391	693	chr2-9075699-9076391		813989	+814.0
chr2	9076964	9078500	1537	chr2-9076964-9078500		812302	+812.3
chr2	9091560	9092182	623	chr2-9091560-9092182		798163	+798.2
chr2	9094795	9095573	779	chr2-9094795-9095573		794850	+794.9	2.2913	0.0109729	Gata3 +794.9kb
chr2	9098024	9098850	827	chr2-9098024-9098850		791597	+791.6
chr2	9117300	9117902	603	chr2-9117300-9117902		772433	+772.4
chr2	9151713	9152377	665	chr2-9151713-9152377		737989	+738.0
chr2	9182162	9182547	386	chr2-9182162-9182547		707680	+707.7
chr2	9305702	9306261	560	chr2-9305702-9306261		584053	+584.1
chr2	9331533	9332598	1066	chr2-9331533-9332598		557969	+558.0
chr2	9340273	9341019	747	chr2-9340273-9341019		549388	+549.4
chr2	9351848	9352656	809	chr2-9351848-9352656		537782	+537.8
chr2	9361896	9362890	995	chr2-9361896-9362890		527641	+527.6
chr2	9386246	9387012	767	chr2-9386246-9387012		503405	+503.4
chr2	9411996	9412542	547	chr2-9411996-9412542		477765	+477.8
chr2	9423306	9423956	651	chr2-9423306-9423956		466403	+466.4	2.5929	0.00475852	Gata3 +466.4kb
chr2	9427482	9428047	566	chr2-9427482-9428047		462270	+462.3	2.92743	0.00170887	Gata3 +462.3kb
chr2	9432952	9433905	954	chr2-9432952-9433905		456606	+456.6	1.87226	0.0305854
chr2	9434708	9435790	1083	chr2-9434708-9435790		454785	+454.8	2.80122	0.00254549	Gata3 +454.8kb
chr2	9463972	9465253	1282	chr2-9463972-9465253		425422	+425.4
chr2	9497359	9497658	300	chr2-9497359-9497658		392526	+392.5
chr2	9516401	9517020	620	chr2-9516401-9517020		373324	+373.3
chr2	9530514	9531295	782	chr2-9530514-9531295		359130	+359.1
chr2	9551644	9552379	736	chr2-9551644-9552379		338023	+338.0
chr2	9564503	9565186	684	chr2-9564503-9565186		325190	+325.2
chr2	9574020	9574730	711	chr2-9574020-9574730		315659	+315.7
chr2	9579812	9580599	788	chr2-9579812-9580599		309829	+309.8
chr2	9593686	9594364	679	chr2-9593686-9594364		296009	+296.0	2.12507	0.0167904	Gata3 +296kb
chr2	9603355	9604308	954	chr2-9603355-9604308		286203	+286.2
chr2	9604801	9605600	800	chr2-9604801-9605600		284834	+284.8
chr2	9620239	9621316	1078	chr2-9620239-9621316		269257	+269.3
chr2	9631154	9631543	390	chr2-9631154-9631543		258686	+258.7
chr2	9632584	9633787	1204	chr2-9632584-9633787		256849	+256.8
chr2	9634507	9634935	429	chr2-9634507-9634935		255313	+255.3
chr2	9639423	9639899	477	chr2-9639423-9639899		250373	+250.4
chr2	9641507	9642785	1279	chr2-9641507-9642785		247888	+247.9
chr2	9715163	9715974	812	chr2-9715163-9715974		174466	+174.5
chr2	9794114	9794804	691	chr2-9794114-9794804		95575	+95.6
chr2	9834965	9835585	621	chr2-9834965-9835585		54759	+54.8
chr2	9852698	9853722	1025	chr2-9852698-9853722		36824	+36.8	1.99947	0.0227789
chr2	9860788	9861231	444	chr2-9860788-9861231	Gata3 intron 5-6	29025	+29.0	2.22488	0.0130446	Gata3 +29kb
chr2	9865526	9865983	458	chr2-9865526-9865983	Gata3 intron 4-5	24280	+24.3	2.59463	0.00473466	Gata3 +24.3kb
chr2	9870933	9871622	690	chr2-9870933-9871622	Gata3 intron 3-4	18757	+18.8	4.29334	8.80042e-06	Gata3 +18.8kb
chr2	9872469	9873103	635	chr2-9872469-9873103	Gata3 intron 3-4	17248	+17.2	2.86503	0.00208487	Gata3 +17.2kb
chr2	9874557	9874980	424	chr2-9874557-9874980	Gata3 exon 3	15266	+15.3	2.39891	0.00822187	Gata3 +15.3kb
chr2	9878086	9879863	1778	chr2-9878086-9879863	Gata3 exon 2, Gata3-201 intron 1-2, exon 1, promoter	11060	+11.1	5.88394	2.00308e-09	Gata3 +11.1kb
chr2	9881515	9882172	658	chr2-9881515-9882172	4930412O13Rik,Gata3-202 intron 1-2	8191	+8.2	4.74712	1.03168e-06	Gata3 +8.2kb
chr2	9882357	9882607	251	chr2-9882357-9882607	4930412O13Rik,Gata3-202 intron 1-2	7552	+7.6	2.42235	0.00771022	Gata3 +7.6kb
chr2	9882917	9883211	295	chr2-9882917-9883211	4930412O13Rik,9230102O04Rik,Gata3-202 intron 1-2	6970	+7.0	2.82573	0.00235862	Gata3 +7kb
chr2	9887594	9888015	422	chr2-9887594-9888015	9230102O04Rik,Gata3-202 intron 1-2	2230	+2.2	6.59579	2.11505e-11	Gata3 +2.2kb
chr2	9889049	9889761	713	chr2-9889049-9889761	9230102O04Rik,Gata3-202 exon 1	629	+0.6	4.72927	1.12662e-06	Gata3 +0.6kb
chr2	9892483	9892950	468	chr2-9892483-9892950		-2682	-2.7	4.21293	1.2604e-05	Gata3 -2.7kb
chr2	9893302	9894098	797	chr2-9893302-9894098		-3666	-3.7	2.57305	0.00504038	Gata3 -3.7kb
chr2	9894735	9895375	641	chr2-9894735-9895375		-5021	-5.0	2.90769	0.00182055	Gata3 -5kb
chr2	9895912	9896488	577	chr2-9895912-9896488		-6166	-6.2	2.85814	0.00213064	Gata3 -6.2kb
chr2	9897214	9898159	946	chr2-9897214-9898159		-7652	-7.7	3.84475	6.03367e-05	Gata3 -7.7kb
chr2	9926103	9927478	1376	chr2-9926103-9927478	Taf3	-36756	-36.8
chr2	9939274	9939764	491	chr2-9939274-9939764	Taf3	-49485	-49.5	2.69605	0.00350837	Gata3 -49.5kb
chr2	9944882	9946119	1238	chr2-9944882-9946119	Taf3	-55466	-55.5	1.74626	0.0403829
chr2	9955688	9956295	608	chr2-9955688-9956295	Taf3	-65957	-66.0
chr2	9957551	9958672	1122	chr2-9957551-9958672	Taf3	-68077	-68.1	2.10496	0.0176475	Gata3 -68.1kb
chr2	9961292	9962283	992	chr2-9961292-9962283	Taf3	-71753	-71.8
chr2	9963173	9963565	393	chr2-9963173-9963565	Taf3	-73335	-73.3
chr2	9972491	9973054	564	chr2-9972491-9973054	Taf3	-82738	-82.7
chr2	9985549	9986515	967	chr2-9985549-9986515	Taf3	-95998	-96.0
chr2	9989968	9990302	335	chr2-9989968-9990302	Taf3	-100101	-100.1	-1.66975	0.0474842
chr2	9996155	9996391	237	chr2-9996155-9996391	Taf3	-106239	-106.2	2.33341	0.00981327	Gata3 -106.2kb
chr2	10003199	10003690	492	chr2-10003199-10003690	Taf3	-113410	-113.4
chr2	10005022	10005425	404	chr2-10005022-10005425	Taf3	-115189	-115.2
chr2	10005837	10006241	405	chr2-10005837-10006241	Taf3	-116005	-116.0
chr2	10007117	10007513	397	chr2-10007117-10007513	Taf3	-117281	-117.3
chr2	10009763	10010633	871	chr2-10009763-10010633	Taf3	-120164	-120.2
chr2	10015891	10016264	374	chr2-10015891-10016264	Taf3	-126043	-126.0
chr2	10029095	10030117	1023	chr2-10029095-10030117	Taf3	-139572	-139.6
chr2	10033395	10034040	646	chr2-10033395-10034040	Taf3	-143683	-143.7
chr2	10047483	10048851	1369	chr2-10047483-10048851	Taf3	-158133	-158.1
chr2	10067662	10068882	1221	chr2-10067662-10068882	Atp5c1	-178238	-178.2	1.77714	0.0377726
chr2	10079654	10080960	1307	chr2-10079654-10080960	Atp5c1,Kin	-190273	-190.3
chr2	10098432	10099111	680	chr2-10098432-10099111	Itih2	-208737	-208.7
chr2	10100619	10101540	922	chr2-10100619-10101540	Itih2	-211045	-211.0
chr2	10108326	10109236	911	chr2-10108326-10109236	Itih2	-218747	-218.7	2.05427	0.0199747	Gata3 -218.7kb
chr2	10142115	10143331	1217	chr2-10142115-10143331		-252689	-252.7
chr2	10153151	10154105	955	chr2-10153151-10154105	Itih5	-263594	-263.6
chr2	10168028	10168316	289	chr2-10168028-10168316	Itih5	-278138	-278.1
chr2	10205736	10206472	737	chr2-10205736-10206472	Itih5	-316070	-316.1	-1.73102	0.0417244
chr2	10215871	10217149	1279	chr2-10215871-10217149	Itih5	-326476	-326.5	-1.68464	0.0460287
chr2	10217582	10218052	471	chr2-10217582-10218052	Itih5	-327783	-327.8
chr2	10242463	10243501	1039	chr2-10242463-10243501	Itih5	-352948	-352.9
chr2	10250525	10251131	607	chr2-10250525-10251131	Itih5	-360794	-360.8
chr2	10259898	10260586	689	chr2-10259898-10260586		-370208	-370.2
chr2	10262351	10263141	791	chr2-10262351-10263141		-372712	-372.7
chr2	10263970	10264651	682	chr2-10263970-10264651		-374276	-374.3
chr2	10267745	10268423	679	chr2-10267745-10268423		-378050	-378.1	1.6729	0.047174
chr2	10275820	10276577	758	chr2-10275820-10276577		-386164	-386.2
chr2	10278312	10278742	431	chr2-10278312-10278742		-388493	-388.5
chr2	10282217	10283465	1249	chr2-10282217-10283465		-392807	-392.8
chr2	10284326	10285233	908	chr2-10284326-10285233		-394745	-394.7
chr2	10288049	10288804	756	chr2-10288049-10288804		-398392	-398.4
chr2	10293539	10294116	578	chr2-10293539-10294116		-403793	-403.8
chr2	10295480	10296298	819	chr2-10295480-10296298		-405855	-405.9
chr2	10299108	10299887	780	chr2-10299108-10299887		-409463	-409.5
									p<0.05
									p<0.01

### Sheet: Vsx2
seqnames	start	end	width	feature	gene_identity	Gene_TSS_distance	Gene_TSS_distance (kb)	zscore	pvalue	Vsx2 cCRE
chr12	84500300	84501724	1425	chr12-84500300-84501724	Lin52	-68750	-68.8	2.37696	0.00872802	Vsx2 -68.8kb
chr12	84503543	84503845	303	chr12-84503543-84503845	Lin52	-66068	-66.1
chr12	84508530	84509058	529	chr12-84508530-84509058	Lin52	-60968	-61.0	3.15694	0.000797176	Vsx2 -61kb
chr12	84520186	84521053	868	chr12-84520186-84521053	Lin52	-49143	-49.1	1.69284	0.0452425
chr12	84523558	84524991	1434	chr12-84523558-84524991	Lin52	-45488	-45.5	1.67854	0.0466213
chr12	84525366	84526138	773	chr12-84525366-84526138	Lin52	-44010	-44.0
chr12	84531909	84533068	1160	chr12-84531909-84533068		-37274	-37.3
chr12	84537986	84538604	619	chr12-84537986-84538604		-31467	-31.5
chr12	84541252	84541892	641	chr12-84541252-84541892		-28190	-28.2
chr12	84545720	84546360	641	chr12-84545720-84546360		-23722	-23.7
chr12	84547959	84548872	914	chr12-84547959-84548872		-21347	-21.3	2.20128	0.0138582	Vsx2 -21.3kb
chr12	84550650	84551462	813	chr12-84550650-84551462		-18706	-18.7	2.65056	0.00401793	Vsx2 -18.7kb
chr12	84551710	84552317	608	chr12-84551710-84552317		-17749	-17.7
chr12	84569186	84572445	3260	chr12-84569186-84572445	Vsx2 promoter	1053	+1.1	4.53085	2.93733e-06	Vsx2 +1.1kb
chr12	84577805	84578756	952	chr12-84577805-84578756	Vsx2 intron 3-4	8518	+8.5
chr12	84589595	84590947	1353	chr12-84589595-84590947	Vsx2 intron 3-4	20509	+20.5	5.07152	1.97326e-07	Vsx2 +20.5kb
chr12	84596465	84597114	650	chr12-84596465-84597114		27027	+27.0	2.44508	0.00724102	Vsx2 +27kb
chr12	84597785	84598959	1175	chr12-84597785-84598959		28610	+28.6	1.65872	0.0485866
chr12	84616799	84618064	1266	chr12-84616799-84618064	Abcd4	47669	+47.7
chr12	84620884	84621280	397	chr12-84620884-84621280		51320	+51.3
chr12	84624609	84625787	1179	chr12-84624609-84625787		55436	+55.4
chr12	84641652	84643250	1599	chr12-84641652-84643250	Vrtn	72689	+72.7	1.67702	0.046769
									p<0.05
									p<0.01
