## Supplementary table 4 for "Gene regulatory mechanisms guiding bifurcation of inhibitory and excitatory neuron lineages in the anterior brainstem"

### Sheet: Tal1
Supplementary Table 4 Cross-comparison to a priori known literature.
Tal1
Previous literature (reference, location, function)					Features described in this study					Feature position overlap
Estimated coordinates	Reference	Enhancer name	Enhancer activity in vivo	TFBS	scATAC features (cCREs and unlinked)	scATAC-footprints E12.5 CO1-2	scATAC-footprints E12.5 GA1-2	scATAC-footprints E12.5 GL1-2	Cut-and-tag (Tal1, Gata2, Gata3 cons peaks, E12 R1)	Chromosome (Mm)	Feature start (this study)	Feature end (this study)	Feature length (this study)	Overlap with reference	Enh start (Ref)	enh end (Ref)	length (Ref)
chr4:115049419-115059519	Sinclair et al, 1999, Methods (location) (1)	(-)7-(+)2,8 (proximal neural enh, -7E3)	Midbrain, spinal cord, endothelium		Tal1 -3.8kb, Tal1 +0.7kb					Chr4	115052300	115052945	646	#VALUE!	115049419	115059519	10100
										Chr4	115056171	115058012	1842
chr4:115052713-115052890	Gottgens et al, 2004 Figure 5B (sequence) (2)	(-)4	Hematopoietic progenitors, endothelium	ETS binding sites	Tal1 -3.8kb	INSM1; MAZ; PBX3	INSM1; PBX3	INSM1; PBX3	no peaks	Chr4	115052300	115052945	646	#VALUE!	115052713	115052890	177
chr4:115055809-115059519	Sinclair et al, 1999, Methods (location) (1) (3) (4)	0.9kb upstream of TSS until exon 3 (-0.9E3)	Midbrain, hindbrain, spinal cord		Tal1 +0.7kb	E2F1; JUND; KLF13; MAZ	GATA2; GATA3; INSM1; JUND; LHX1; NR1A1; SOX11; SOX2; SOX4; SP9; TAL1	KLF7; LHX1; NR1A1; MAZ	Tal1, Gata2, Gata3	Chr4	115056171	115058012	1842	#VALUE!	115055809	115059519	3710
chr4:115056583-115056710	Bockamp et al, 1995 Figure 3b (promoter 1a sequence match from nt 139) (5)	promoter 1a (-0.9E1a)	Midbrain, endothelium	GATA (-37 bp), GATA (-69 bp), CCAATAp1, SP1. Gata -37 site required for neural expression.	Tal1 +0.7kb (5')	E2F1; JUND; KLF13; MAZ	GATA2; GATA3; JUND; LHX1; SP9; TAL1	KLF7; LHX1; MAZ	Tal1, Gata2, Gata3	Chr4	115056171	115058012	1842	#VALUE!	115056583	115056710	127
chr4:115056934-115057053	Bockamp et al, 1995, Figure 3C (sequence) (5) (1)	promoter 1b (0.02E3)	Spinal cord, hindbrain	MAZ, ETS, C/EBP, MAZ (+242), and ETS (+264) motifs	Tal1 +0.7kb (3')	0	INSM1; NR1A1; SOX11; SOX2; SOX4	KLF7; NR1A1; MAZ	Tal1, Gata2, Gata3	Chr4	115056171	115058012	1842	#VALUE!	115056934	115057053	119
chr4:115062740-115063000	Ref (3)	6kb downstream of promoter 1a until end of exon 5 (+6E5)	Urogenital		Tal1 +7kb	CTCF; E2F1; KLF13; MAZ; NHLH1; ZEB2; ZPF91	CTCF	CTCF; KLF7; MAZ; NHLH1	Tal1	Chr4	115062545	115064401	1857	#VALUE!	115062740	115063000	260
chr4:115069939-115075557	(6) (7)	(+)18/19 (stem cell enh)	Hematopoietic stem cells	Interaction with structural proteins for chromatin looping	Tal1 +15.1kb, Tal1 +16kb, Tal1 +16.4kb					Chr4	115071318	115071692	375	#VALUE!	115069939	115075557	5618
										Chr4	115072216	115072571	356
	Ref (3)	5.5kb fragment starting 14 kb downstream of promoter 1a (3'Enh)	Yolk sac, dorsal aorta, urogenital ridges, liver, blood vessels, heart							Chr4	115072660	115073044	385
	Tal1 +15.1kb (this study)				Tal1 +15.1kb	0	ATF4; INSM1; IRX1; SOX2	0	no peaks	Chr4	115071318	115071692	375	#VALUE!
	Tal1 +16kb (this study)				Tal1 +16kb	0	0	0	no peaks	Chr4	115072216	115072571	356	#VALUE!
chr4:115074809	Ref (8)	(+)19		TFBS: Ets, GATA, AATAA	Tal1 +16.4kb	0	0	0	no peaks	Chr4	115072660	115073044	385	#VALUE!
chr4:115078473-115080148	Chapman et al, 2005 Table 1 (location) (8) (9)	(+)23	Hindbrain (?)		Tal1 +23kb	ASCL1; INSM1; KLF13; NEUROD1; NFIA; NFIB; NHLH1; NKX6-1; NR2F2; PBX1; POU3F2; SOX11; SOX2; SOX4	EBF3; INSM1; NR2F2; PBX3; POU3F2; SOX11; SOX2; SOX4; TAL1	EBF3; KLF7; NEUROD1; NKX6-1; PBX1; POU3F2; POU3F4; SOX11; SOX2; SOX4	Tal1, Gata2	Chr4	115078530	115080241	1712	#VALUE!	115078473	115080148	1675
chr4:115095754-115096439	Ogilvy et al, 2007 Figure 3 (sequence) (10) (11) (12)	(+)40 (+40/0.7)	Erythroid, midbrain	Gata and Tal proteins required for activation, interacts with Tal1 promoter in erythroid cells	Tal1 +40kb	CTCF; JUND; KLF13; MAZ; NEUROD1; NHLH1; NKX6-1; TCF12; TCF4; ZEB2	CTCF; GATA2; JUND; SCRT1; TAL1	CTCF; JUND; KLF7; MAZ: NEUROD1, NHLH1	Tal1, Gata2, Gata3	Chr4	115095346	115097412	2067	#VALUE!	115095754	115096439	685
chr4:115101801-115101814	Follows et al, 2012 Figure 3A (sequence and CTCF binding site in the +45 element) (13)	Scl+45	Insulator	CTCF binding in BW5147,4168, and mouse ES cells	chr4-115101466-115102118	0	0	0	no peaks	Chr4	115101466	115102118	653	#VALUE!	115101801	115101814	177
# Definition of table columns
Previous literature (reference, location, function):
A. Estimated coordinates -Estimated enhancer coordinates in mouse genome version mm10/GRCm38. If the referred study predates mm10 genome publication, the enhancers' corresponding positions in mm10 were found using sequence alignment (BLAST) or calculated based on the given distance from the gene TSS if no sequence has been published;
B. Reference - Reference(s) to studies where enhancers were first identified and further studied;
C. Enhancer name - The name used in the reference(s) to describe the enhancer;
D. Enhancer activity in vivo - The specific pattern of gene expression driven by the described enhancer element in transgenic mice;
E. TFBS - The transcription factor binding sites found in the enhancer elements (as identified in the references);
Features described in this study:
F. scATAC features (cCREs and unlinked) - If present, the name(s) of the scATAC feature(s) defined in this study overlapping the position of the enhancer in A-E. scATAC features that are linked to the target gene (or cCREs) are named according to the naming system defined herein (Target gene name + distance from the TSS of target gene). The scATAC features not linked to the target gene are listed…
G. scATAC-footprints E12.5 common precursosrs of GABA- and glutamatergic neurons (CO1-2) - Transcription factors binding the cCREs in the CO1-2 cell group, according to the feature analysis (search settings: TF-Footprint =1; TF gene expression >1.2; TFBS conservation >0.5);
H. scATAC-footprints E12.5 GABAergic neuron precursors (GA1-2) - Transcription factors binding the cCREs in the GA1-2 cell group, according to the feature analysis;
I. scATAC-footprints E12.5 glutamatergic neuron precursors (GL1-2) - Transcription factors binding the cCREs in the GL1-2 cell group, according to the feature analysis;
J. CUT-and-Tag (Tal1, Gata2, Gata3 cons peaks, E12 R1) - The overlap of the scATAc features and enhancers with the CUT&Tag peaks (consensus peaks) of Tal1, Gata2, Gata3 and Vsx2;
Feature position overlap:
K. Chromosome (Mm) - Mouse chromosome where the target gene and linked features are located;
L. Feature start (this study) - The start nucleotide of the scATAC feature as defined in this study;
M. Feature end (this study) - The end nucleotide of the scATAC feature as defined in this study;
N. Feature length (this study) - The length of the scATAC feature defined in this study, in base pairs;
O. Overlap with reference - Schematic image of the overlap of the scATAC feature and the previously characterised enhancer(s). The enhancers found in referred literature are in green colour, and the scATAC features found in this study are in yellow colour;
P. Enh start (Ref) - The start nucleotide of the enhancer characterised in the referred study/studies. (see Coordinates in mm10/GRCm38);
Q. Enh end (Ref) - The end nucleotide of the enhancer characterised in the referred study/studies;
R. Length (Ref) - The length of the enhancer characterised in the referred study/studies, calculated from the start-end postions in mm10/GRCm38.
#References
1.	Sinclair AM, Göttgens B, Barton LM, Stanley ML, Pardanaud L, Klaine M, et al. Distinct 5’ SCL enhancers direct transcription to developing brain, spinal cord, and endothelium: Neural expression is mediated by GATA factor binding sites. Dev Biol. 1999;209(1):128–42.
2.	Göttgens B, Broccardo C, Sanchez MJ, Deveaux S, Murphy G, Göthert JR, et al. The scl +18/19 Stem Cell Enhancer Is Not Required for Hematopoiesis: Identification of a 5′ Bifunctional Hematopoietic-Endothelial Enhancer Bound by Fli-1 and Elf-1 . Mol Cell Biol. 2004;24(5):1870–83.
3.	Sánchez MJ, Göttgens B, Sinclair AM, Stanley M, Begley CG, Hunter S, et al. An SCL 3’ enhancer targets developing endothelium together with embryonic and adult haematopoietic progenitors. Development. 1999;126(17):3891–904.
4.	Bradley CK, Takano EA, Göthert JR, Göttgens B, Green AR, Begley CG, et al. Temporal regulation of Cre-recombinase activity in Scl-positive neurons of the central nervous system. Genesis (United States). 2007;45(3):145–51.
5.	Bockamp EO, McLaughlin F, Murrell AM, Göttgens B, Robb L, Begley CG, et al. Lineage-restricted regulation of the murine SCL/TAL-1 promoter. Blood [Internet]. 1995;86(4):1502–14. Available from: http://dx.doi.org/10.1182/blood.V86.4.1502.bloodjournal8641502
6.	Zhou Y, Kurukuti S, Saffrey P, Vukovic M, Michie AM, Strogantsev R, et al. Hematopoiesis and stem cells: Chromatin looping defines expression of TAL1, its flanking genes, and regulation in T-ALL. Blood [Internet]. 2013;122(26):4199–209. Available from: http://dx.doi.org/10.1182/blood-2013-02-483875
7.	Spensberger D, Kotsopoulou E, Ferreira R, Broccardo C, Scott LM, Fourouclas N, et al. Deletion of the Scl +19 enhancer increases the blood stem cell compartment without affecting the formation of mature blood lineages. Exp Hematol. 2012;40(7):588–98.
8.	Chapman MA, Donaldson IJ, Gilbert J, Grafham D, Rogers J, Green AR, et al. Analysis of multiple genomic sequence alignments: A web resource, online tools, and lessons learned from analysis of mammalian SCL loci. Genome Res. 2004;14(2):313–8.
9.	Göttgens B, Barton LM, Gilbert JGR, Bench AJ, Sanchez MJ, Bahn S, et al. Analysis of vertebrate SCL loci identifies conserved enhancers. Nat Biotechnol. 2000;18(2):181–6.
10.	Ogilvy S, Ferreira R, Piltz SG, Bowen JM, Göttgens B, Green AR. The SCL +40 Enhancer Targets the Midbrain Together with Primitive and Definitive Hematopoiesis and Is Regulated by SCL and GATA Proteins . Mol Cell Biol. 2007;27(20):7206–19.
11.	Delabesse E, Ogilvy S, Chapman MA, Piltz SG, Gottgens B, Green AR. Transcriptional Regulation of the SCL Locus: Identification of an Enhancer That Targets the Primitive Erythroid Lineage In Vivo . Mol Cell Biol. 2005;25(12):5215–25.
12.	Ferreira R, Spensberger D, Silber Y, Dimond A, Li J, Green AR, et al. Impaired In Vitro Erythropoiesis following Deletion of the Scl ( Tal1 ) +40 Enhancer Is Largely Compensated for In Vivo despite a Significant Reduction in Expression . Mol Cell Biol. 2013;33(6):1254–66.
13.	Follows GA, Ferreira R, Janes ME, Spensberger D, Cambuli F, Chaney AF, et al. Mapping and functional characterisation of a CTCF-dependent insulator element at the 3′ border of the murine Scl transcriptional domain. PLoS One. 2012;7(3).

### Sheet: Gata2
Gata2
Previous literature (reference, location, function)					Features described in this study					Feature position overlap
Estimated coordinates	Reference	Enhancer name	Enhancer activity in vivo	TFBS	scATAC features (cCREs and unlinked)	scATAC-footprints E12.5 CO1-2	scATAC-footprints E12.5 GA1-2	scATAC-footprints E12.5 GL1-2	Cut-and-tag (Tal1, Gata2, Gata3 cons peaks, E12 R1)	Chromosome (Mm)	Feature start (this study)	Feature end (this study)	Feature length (this study)	Overlap with reference	Enh start (Ref)	enh end (Ref)	length (Ref)
chr6:-88049517-88099517	Ref (14)	(-)100-150	Hematopoietic stem cells		no feature at location	NA	NA	NA	no peaks	Chr6				#VALUE!	88049517	88099517	50000
chr6:88116703-88117459	Grass et al, 2006 Figure 7A (sequence) (15) (16)	(-)77	Blood cells	Gata1 occupied, hematop. cell Gata switch; Gata autoregulation sites -77 and +9.5 kb	chr6-88116283-88117079	0	0	0	no peaks	Chr6	88116283	88117079		#VALUE!	88116703	88117459	756
chr6:88189788-88189842	Wozniak et al, 2007 Figure 1 (sequence) (17) (15)	(-)3,9	NA	Gata2, Gata1 switch sites at -3.9/2.8/1.8 kb, Gata2 autoregulatory sites	Gata2 -3.7 kb (5')	EBF2; CTCF; HES5; KLF13; MAZ; PBX1; PBX3; SP9; TCF12; ZEB2	CTCF; GATA2; HES5; PBX1; PBX3; SP9; TAL1	EBF2; CTCF; KLF7; MAZ; PBX1; PBX3	Tal1, Gata2, Gata3	Chr6	88189264	88191083	1820	#VALUE!	88189788	88189842	54
chr6:88190690-88190919	Kobayashi-Osaki et al, 2005, Figure 7A (sequence) (18) (19) (20)	(-)2,8 (5H)	Blood, midbrain, spinal cord	Gata2 binding motifs; regulation by Gata2, Tal1, Fli	Gata2 -3.7 kb (3')	0	GATA2; GATA3; SOX11; SOX4; TAL1	NKX6-1; SOX11; SOX4	Tal1, Gata2, Gata3	Chr6	88189264	88191083	1820	#VALUE!	88190690	88190919	229
chr6:88191849-88191904	Wozniak et al, 2007 Figure 1 (17); Nozawa et al, 2009 Figure 4A (19)	(-)1,8 (2H)	Hindbrain	Gata2 binding motifs; Activity Gata2 dependent.	no feature at location	NA	NA	NA	Tal1, Gata2, Gata3	Chr6				#VALUE!
	Refs (15) (19)	proximal TSS (1G/Promoter)	Midbrain, hindbrain	Gata2 occupancy at 1G promoter	Gata2 +0kb	CTCF; KLF13; MAZ; SOX11; SOX4	CTCF; SOX11; SOX4	CTCF; KLF7; TCF4	Tal1, Gata2, Gata3	Chr6	88193309	88194492	1184	#VALUE!	88193309	88194492	1183
	Ref (19)	intron1-2/exon2 (EII-KI)	Brain, otic vesicle, urogenital		Gata2 +4.6kb	ASCL1; E2F1; KLF13; MAZ; NEUROD1; NFIB; PBX1; PBX3; TCF12	PBX1; PBX3	KLF7; MAZ; NEUROD1; PBX1; PBX3	Tal1	Chr6	88198175	88198903	729	#VALUE!	88198175	88198903	728
chr6:88203176-88203221	Wozniak et al, 2007 Figure 1 (17); Grass et al, 2006 Figure 7 (15) (21) (22) (23) (24) (25) (26)	(+)9,5 (Intron 4-5)	Endothelium, blood	E-Box + GATA site, Gata2 and Tal1 binding	chr6-88202952-88203618	0	GATA2; GATA3; JUN; JUND; NR1A1; TAL1	0	no peaks	Chr6	88202952	88203618	666	#VALUE!	88203176	88203221	45
chr6:88204709-88204899	Zhou et al 2000, Figure 7A (27); Joshi et al 2009, Figure 6A (sequence) (28)	Intron 5-6	Hindbrain, spinal cord V2	Gata-Tal dual binding site; Sp1, Ebf1 (Olf), Hnf4, Runx1, Tfcp2 (Cp2)	Gata2 +10.7kb	EBF1; EBF2; CTCF; E2F1; KLF13; MAZ; SOX11; SOX2; SOX21; SP9; TCF12	EBF1; EBF3; CTCF; SCRT1; SOX11; SOX2; SOX21; SP9	0	no peaks	Chr6	88204183	88205010	828	#VALUE!	88204709	88204899	190
chr6:88274517	Ref (29)	(+)75 (UG4)	Urogenital		no feature at location	NA	NA	NA	no peaks	Chr6				#VALUE!	88274517	NA	NA
chr6:88312517	Ref (29)	(+)113 (UG2)	Urogenital		no feature at location	NA	NA	NA	no peaks	Chr6				#VALUE!	88312517	NA	NA
# Definition of table columns
Previous literature (reference, location, function):
A. Estimated coordinates -Estimated enhancer coordinates in mouse genome version mm10/GRCm38. If the referred study predates mm10 genome publication, the enhancers' corresponding positions in mm10 were found using sequence alignment (BLAST) or calculated based on the given distance from the gene TSS if no sequence has been published;
B. Reference - Reference(s) to studies where enhancers were first identified and further studied;
C. Enhancer name - The name used in the reference(s) to describe the enhancer;
D. Enhancer activity in vivo - The specific pattern of gene expression driven by the described enhancer element in transgenic mice;
E. TFBS - The transcription factor binding sites found in the enhancer elements (as identified in the references);
Features described in this study:
F. scATAC features (cCREs and unlinked) - If present, the name(s) of the scATAC feature(s) defined in this study overlapping the position of the enhancer in A-E. scATAC features that are linked to the target gene (or cCREs) are named according to the naming system defined herein (Target gene name + distance from the TSS of target gene). The scATAC features not linked to the target gene are listed…
G. scATAC-footprints E12.5 common precursosrs of GABA- and glutamatergic neurons (CO1-2) - Transcription factors binding the cCREs in the CO1-2 cell group, according to the feature analysis (search settings: TF-Footprint =1; TF gene expression >1.2; TFBS conservation >0.5);
H. scATAC-footprints E12.5 GABAergic neuron precursors (GA1-2) - Transcription factors binding the cCREs in the GA1-2 cell group, according to the feature analysis;
I. scATAC-footprints E12.5 glutamatergic neuron precursors (GL1-2) - Transcription factors binding the cCREs in the GL1-2 cell group, according to the feature analysis;
J. CUT-and-Tag (Tal1, Gata2, Gata3 cons peaks, E12 R1) - The overlap of the scATAc features and enhancers with the CUT&Tag peaks (consensus peaks) of Tal1, Gata2, Gata3 and Vsx2;
Feature position overlap:
K. Chromosome (Mm) - Mouse chromosome where the target gene and linked features are located;
L. Feature start (this study) - The start nucleotide of the scATAC feature as defined in this study;
M. Feature end (this study) - The end nucleotide of the scATAC feature as defined in this study;
N. Feature length (this study) - The length of the scATAC feature defined in this study, in base pairs;
O. Overlap with reference - Schematic image of the overlap of the scATAC feature and the previously characterised enhancer(s). The enhancers found in referred literature are in green colour, and the scATAC features found in this study are in yellow colour;
P. Enh start (Ref) - The start nucleotide of the enhancer characterised in the referred study/studies. (see Coordinates in mm10/GRCm38);
Q. Enh end (Ref) - The end nucleotide of the enhancer characterised in the referred study/studies;
R. Length (Ref) - The length of the enhancer characterised in the referred study/studies, calculated from the start-end postions in mm10/GRCm38.
#References
14.	Zhou Y, Lim KC, Onodera K, Takahashi S, Ohta J, Minegishi N, et al. Rescue of the embryonic lethal hematopoietic defect reveals a critical role for GATA-2 in urogenital development. EMBO Journal. 1998;17(22):6689–700.
15.	Grass JA, Jing H, Kim SI, Martowicz ML, Pal S, Blobel GA, et al. Distinct Functions of Dispersed GATA Factor Complexes at an Endogenous Gene Locus. Mol Cell Biol. 2006;26(19):7056–67.
16.	Wozniak RJ, Keles S, Lugus JJ, Young KH, Boyer ME, Tran TM, et al. Molecular hallmarks of endogenous chromatin complexes containing master regulators of hematopoiesis. Mol Cell Biol [Internet]. 2008/09/10. 2008;28(21):6681–94. Available from: http://www.ncbi.nlm.nih.gov/pubmed/18779319
17.	Wozniak RJ, Boyer ME, Grass JA, Lee Y, Bresnick EH. Context-dependent GATA factor function: Combinatorial requirements for transcriptional control in hematopoietic and endothelial cells. Journal of Biological Chemistry. 2007;282(19):14665–74.
18.	Kobayashi-Osaki M, Ohneda O, Suzuki N, Minegishi N, Yokomizo T, Takahashi S, et al. GATA Motifs Regulate Early Hematopoietic Lineage-Specific Expression of the Gata2 Gene . Mol Cell Biol. 2005;25(16):7005–20.
19.	Nozawa D, Suzuki N, Kobayashi-osaki M, Pan X, Engel JD, Yamamoto M. GATA2-dependent and region-specific regulation of Gata2 transcription in the mouse midbrain. Genes to Cells. 2009;14(5):569–82.
20.	Pimanda JE, Ottersbach K, Knezevic K, Kinston S, Chan WYI, Wilson NK, et al. Gata2, Fli1, and Scl form a recursively wired gene-regulatory circuit during early hematopoietic development. Proc Natl Acad Sci U S A. 2007;104(45):17692–7.
21.	Khandekar M, Brandt W, Zhou Y, Dagenais S, Glover TW, Suzuki N, et al. A Gata2 intronic enhancer confers its pan-endothelia-specific regulation. Development [Internet]. 2007/03/31. 2007;134(9):1703–12. Available from: http://www.ncbi.nlm.nih.gov/pubmed/17395646
22.	Gao X, Johnson KD, Chang YI, Boyer ME, Dewey CN, Zhang J, et al. Gata2 cis-element is required for hematopoietic stem cell generation in the mammalian embryo. Journal of Experimental Medicine. 2013;210(13):2833–42.
23.	Soukup AA, Zheng Y, Mehta C, Wu J, Liu P, Cao M, et al. Single-nucleotide human disease mutation inactivates a blood-regenerative GATA2 enhancer. Journal of Clinical Investigation. 2019;129(3):1180–92.
24.	Johnson KD, Hsu AP, Ryu MJ, Wang J, Gao X, Boyer ME, et al. Cis-element mutated in GATA2-dependent immunodeficiency governs hematopoiesis and vascular integrity. Journal of Clinical Investigation. 2012;122(10):3692–704.
25.	Mehta C, Johnson KD, Gao X, Ong IM, Katsumura KR, McIver SC, et al. Integrating Enhancer Mechanisms to Establish a Hierarchical Blood Development Program. Cell Rep [Internet]. 2017;20(12):2966–79. Available from: http://dx.doi.org/10.1016/j.celrep.2017.08.090
26.	Johnson KD, Kong G, Gao X, Chang YI, Hewitt KJ, Sanalkumar R, et al. Cis-regulatory mechanisms governing stem and progenitor cell transitions. Sci Adv. 2015;1(8):1–11.
27.	Zhou Y, Yamamoto M, Engel JD. GATA2 is required for the generation of V2 interneurons. Development [Internet]. 2000/08/10. 2000;127(17):3829–38. Available from: http://www.ncbi.nlm.nih.gov/pubmed/10934027
28.	Joshi K, Lee S, Lee B, Lee JW, Lee SK. LMO4 Controls the Balance between Excitatory and Inhibitory Spinal V2 Interneurons. Neuron [Internet]. 2009;61(6):839–51. Available from: http://dx.doi.org/10.1016/j.neuron.2009.02.011
29.	Khandekar M, Suzuki N, Lewton J, Yamamoto M, Engel JD. Multiple, Distant Gata2 Enhancers Specify Temporally and Tissue-Specific Patterning in the Developing Urogenital System . Mol Cell Biol. 2004;24(23):10263–76.

### Sheet: Gata3
Gata3 (Due to the difference of TSS in Gata3-201 and Gata3-202 gene models our TSS is 11kbs upstream compared to the references)
Previous literature (reference, location, function)					Features described in this study					Feature position overlap
Estimated coordinates	Reference	Enhancer name	Enhancer activity in vivo	TFBS	scATAC features (cCREs and unlinked)	scATAC-footprints E12.5 CO1-2	scATAC-footprints E12.5 GA1-2	scATAC-footprints E12.5 GL1-2	Cut-and-tag (Tal1, Gata2, Gata3 cons peaks, E12 R1)	Chromosome (Mm)	Feature start (this study)	Feature end (this study)	Feature length (this study)	Overlap with reference	Enh start (Ref)	enh end (Ref)	length (Ref)
chr2:9880645-9883093	Lieuw et al, 1997 Methods (location) (30)	(-4.500 to -2.052)	Branchial arches, genital tubercle, limb muscle, cranial ganglia, midbrain		Gata3 +8.2kb, Gata3 +7.6kb, Gata3 +7kb,					Chr2				#VALUE!	9880645	9883093	2448
	Gata3 +8.2kb (this study)				Gata3 +8.2kb	CTCF	CTCF, EBF3	0	no peaks	Chr2	9881515	9882172			9880645	9883093	2448
	Gata3 +7.6kb (this study)				Gata3 +7.6kb	0	0	0	no peaks	Chr2	9882357	9882607			9880645	9883093	2448
	Gata3 +7kb (this study)				Gata3 +7kb	0	EN1; EN2; LHX1; LHX5	EN1; LHX1; LHX4; LHX5; SHOX2, VSX2	no peaks	Chr2	9882917	9883093			9880645	9883093	2448
chr2:9881057-9881412	Lieuw et al, 1997 Figure 7 (BA enhancer, 5' GATA site missing at mm10) (30)	(-2.832 to -2.462) (Branchial arch enhancer)	Branchial arches	TFBS in BA enhancer: GATA, AP2, E4tf1,AP1, CREB/ATF, ETS, SP1	no feature at location	NA	NA	NA	no peaks	Chr2				#VALUE!	9881057	9881412	355
chr2:9878901-9880645	George et al, 1994 Figure 5C (31), Lieuw et al, 1997, Methods (30)	(-2.052 to -0.308)	PNS subset		Gata3 +11.1kb (5')	CTCF; JUN; JUND; KLF13; MAZ; PBX1	CTCF; JUN; JUND; NR1A1; PBX1	CTCF; JUN; JUND; KLF7; MAZ; NR1A1; PBX1	Gata3	Chr2	9879640	9879863	223	#VALUE!	9878901	9880645	1744
chr2:9877585-9878901	George et al, 1994 Figure 5C (31), Lieuw et al, 1997, Methods (30)	(-0.308 to +1.008) (proximal enh.)	Early muscle		Gata3 +11.1kb (3')	ASCL1; CTCF; KLF13; MAZ; SOX11; SP9; ZPF91	CTCF; NR1A1; SOX11; SP9; TAL1	CTCF; MAZ	no peaks	Chr2	9878086	9879641	1555	#VALUE!	9877585	9878901	1316
chr2:9873002-9873052	Joshi et al, 2009, Figure 6B (28)	300 bp region in intron 3-4	Spinal cord V2	Gata2, Tal1	Gata3 +17.2kb	0	0	0	no peaks	Chr2	9872469	9873103	635	#VALUE!	9873002	9873052	50
chr2:9897700-9898314	Martynova et al, 2018, Table 2; E1A (32)	-19 kb (Lens enh.)	Lens		Gata3 -7.7kb	CTCF; POU3F2; POU3F3	CTCF; MYT1L; PBX1; PBX3; POU3F2; SOX1; SOX2; SOX21	CTCF; NKX6-1; PBX1; PBX3; POU3F2; POU3F3	no peaks	Chr2	9897214	9898159	946	#VALUE!	9897700	9898314	614
chr2:9895741-9896397	Martynova et al, 2018, Table 2; E1B (32)	-17 kb (Lens enh.)	Lens		Gata3 -6.2kb	E2F1	NR2F2	0	no peaks	Chr2	9895912	9896488	577	#VALUE!	9895741	9896397	656
chr2:9881952-9912352	Position described in Ref (33)	-35 kb to - 4,6 kb (CNS enh.)	CNS		Gata3 +7kb to -7.7kb					Chr2				#VALUE!	9881952	9912352	30400
	Gata3 +2.2kb (this study)				Gata3 +2.2kb	KLF13; MAZ; NFIA	PBX1; SOX1; SOX11; YBOX1	KLF7; MAZ; PBX1	no peaks	Chr2	9887594	9888015	421		9881952	9912352	30400
	Gata3 +0.6kb (this study)				Gata3 +0.6kb	CTCF	CTCF; SCRT1	CTCF; SCRT1	no peaks	Chr2	9889049	9889761	712		9881952	9912352	30400
	Gata3 -2.7kb (this study)				Gata3 -2.7kb	0	ARID1A; GATA2; GATA3; IRX1; NR1A1; POU3F2; SOX2; TAL1	0	Gata3	Chr2	9892483	9892950	467		9881952	9912352	30400
	Gata3 -3.7kb (this study)				Gata3 -3.7kb	ATF4; JUND; KLF13; MAZ; NKX61; POU3F2; POU3F3; SOX1; SOX11; SOX2; SOX21; SOX4; SOX9; SP9; VSX1	ATF4; EN1; EN2; JUND; LHX1; LHX5; POU3F2; SCRT1; SOX1; SOX11; SOX2; SOX21; SOX4; SP9	0	Gata3	Chr2	9893302	9894098	796		9881952	9912352	30400
	Gata3 -5kb (this study)				Gata3 -5kb	INSM1; SOX11	GATA2; GATA3; EN1; INSM1; LHX1; LHX5; POU3F2; SOX11; SOX2; TAL1	EN1; ITF2; LHX1; LHX4; LHX5; POU3F2; POU3F3; POU3F4; SKOR1; SOX11; SOX2; VSX2	no peaks	Chr2	9894735	9895375	640		9881952	9912352	30400
	Gata3 -6.2kb (this study), Gata3 -17 kb lens enhancer (32)				Gata3 -6.2kb	E2F1	NR2F2	0	no peaks	Chr2	9895912	9896488	576		9881952	9912352	30400
chr2:9989968	Genomic location and length described (34)	-113 kb (1,3 kb kidney enhancer element)	Kidney, CNS (partial)		chr2-9989968-9990302	0	0	0	no peaks	Chr2	9989968	9990302	334	#VALUE!	9989968	9991268	1300
chr2:9597352	Ref (35)	+280 kb (T-cell enhancer)			no feature at location	NA	NA	NA	no peaks	Chr2				#VALUE!	9597352	NA	NA
chr2:9306768-9306955	Moriguchi et al, 2018 Figure 4B (35)	+571 (1,5 kb element; OVE)	Inner ear		no feature at location	NA	NA	NA	no peaks	Chr2				#VALUE!	9306768	9306955	187
# Definition of table columns
Previous literature (reference, location, function):
A. Estimated coordinates -Estimated enhancer coordinates in mouse genome version mm10/GRCm38. If the referred study predates mm10 genome publication, the enhancers' corresponding positions in mm10 were found using sequence alignment (BLAST) or calculated based on the given distance from the gene TSS if no sequence has been published;
B. Reference - Reference(s) to studies where enhancers were first identified and further studied;
C. Enhancer name - The name used in the reference(s) to describe the enhancer;
D. Enhancer activity in vivo - The specific pattern of gene expression driven by the described enhancer element in transgenic mice;
E. TFBS - The transcription factor binding sites found in the enhancer elements (as identified in the references);
Features described in this study:
F. scATAC features (cCREs and unlinked) - If present, the name(s) of the scATAC feature(s) defined in this study overlapping the position of the enhancer in A-E. scATAC features that are linked to the target gene (or cCREs) are named according to the naming system defined herein (Target gene name + distance from the TSS of target gene). The scATAC features not linked to the target gene are listed…
G. scATAC-footprints E12.5 common precursosrs of GABA- and glutamatergic neurons (CO1-2) - Transcription factors binding the cCREs in the CO1-2 cell group, according to the feature analysis (search settings: TF-Footprint =1; TF gene expression >1.2; TFBS conservation >0.5);
H. scATAC-footprints E12.5 GABAergic neuron precursors (GA1-2) - Transcription factors binding the cCREs in the GA1-2 cell group, according to the feature analysis;
I. scATAC-footprints E12.5 glutamatergic neuron precursors (GL1-2) - Transcription factors binding the cCREs in the GL1-2 cell group, according to the feature analysis;
J. CUT-and-Tag (Tal1, Gata2, Gata3 cons peaks, E12 R1) - The overlap of the scATAc features and enhancers with the CUT&Tag peaks (consensus peaks) of Tal1, Gata2, Gata3 and Vsx2;
Feature position overlap:
K. Chromosome (Mm) - Mouse chromosome where the target gene and linked features are located;
L. Feature start (this study) - The start nucleotide of the scATAC feature as defined in this study;
M. Feature end (this study) - The end nucleotide of the scATAC feature as defined in this study;
N. Feature length (this study) - The length of the scATAC feature defined in this study, in base pairs;
O. Overlap with reference - Schematic image of the overlap of the scATAC feature and the previously characterised enhancer(s). The enhancers found in referred literature are in green colour, and the scATAC features found in this study are in yellow colour;
P. Enh start (Ref) - The start nucleotide of the enhancer characterised in the referred study/studies. (see Coordinates in mm10/GRCm38);
Q. Enh end (Ref) - The end nucleotide of the enhancer characterised in the referred study/studies;
R. Length (Ref) - The length of the enhancer characterised in the referred study/studies, calculated from the start-end postions in mm10/GRCm38.
#References
30.	Lieuw KH, Li G long, Zhou Y, Grosveld F, Engel JD. Temporal and spatial control of murine GATA-3 transcription by promoter- proximal regulatory elements. Dev Biol. 1997;188(1):1–16.
31.	George KM, Leonard MW, Roth ME, Lieuw KH, Kioussis D, Grosveld F, et al. Embryonic expression and cloning of the murine GATA-3 gene. Development. 1994;120(9):2673–86.
32.	Martynova E, Bouchard M, Musil LS, Cvekl A. Identification of Novel Gata3 Distal Enhancers Active in Mouse Embryonic Lens. Developmental Dynamics. 2018;247(11):1186–98.
33.	Lakshmanan G, Lieuw KH, Lim KC, Gu Y, Grosveld F, Engel JD, et al. Localization of Distant Urogenital System-, Central Nervous System-, and Endocardium-Specific Transcriptional Regulatory Elements in the GATA-3 Locus. Mol Cell Biol. 1999;19(2):1558–68.
34.	Hasegawa SL, Moriguchi T, Rao A, Kuroha T, Engel JD, Lim KC. Dosage-dependent rescue of definitive nephrogenesis by a distant Gata3 enhancer. Dev Biol. 2007;301(2):568–77.
35.	Moriguchi T, Hoshino T, Rao A, Yu L, Takai J, Uemura S, et al. A Gata3 3′ Distal Otic Vesicle Enhancer Directs Inner Ear-Specific Gata3 Expression. Mol Cell Biol [Internet]. 2018 Nov 1;38(21):e00302-18. Available from: https://doi.org/10.1128/MCB.00302-18

### Sheet: Vsx2
Vsx2
Previous literature (reference, location, function)					Features described in this study					Feature position overlap
Estimated coordinates	Reference	Enhancer name	Enhancer activity in vivo	TFBS	scATAC features (cCREs and unlinked)	scATAC-footprints E12.5 CO1-2	scATAC-footprints E12.5 GA1-2	scATAC-footprints E12.5 GL1-2	Cut-and-tag (Tal1, Gata2, Gata3 cons peaks, E12 R1)	Chromosome (Mm)	Feature start (this study)	Feature end (this study)	Feature length (this study)	Overlap with reference	Enh start (Ref)	enh end (Ref)	length (Ref)
chr12:84523596-84563488	Norrie et al, Table S8 (location) (36) (37)	Vsx2 SE (from last exon of Lin52 to promoter of Vsx2 gene)			several, including Vsx2 -18.7kb					Chr12	84550650	84551462	813	#VALUE!	84523596	84563488	39892
chr12:84532044-84533041	Honnell et al, Figure 5A (location) (37) (38) (39)	(-)35 kb of vsx2 (En1); R0-37	Retinal bipolar cells, retinal progenitors, Müller glia	Isl1, Lhx4, Vsx2; Vsx2 binding in Chx10-ESC-derived MNs (ChIP-seq)	chr12-84531909-84533068	IRX2;SOX11	0	EBF2; MAZ; NKX6-1; SOX11; SOX4	Vsx2, Tal1	Chr12	84531909	84533068	1159	#VALUE!	84532044	84533041	997
chr12:84534683-84539762	Honnell et al, Figure 5A (location) (37)	R1-28	Retinal progenitors, Müller glia		chr12-84537986-84538604	0	0	0	no peaks	Chr12	84537986	84538604	618	#VALUE!	84534683	84539762	5079
chr12-84540000-84542000	(location only) (37) (38) (39)	(-)27-28 kb of Vsx2 (En2)	Retinal bipolar cells	Lhx4, Vsx2; Vsx2 binding in Chx10-ESC-derived MNs (ChIP-seq)	chr12-84541252-84541892	0	0	0	no peaks	Chr12	84541252	84541892	640	#VALUE!	84540000	84542000	2000
chr12:84546198-84550242	Honnell et al, Figure 5A (location) (37)	chr12:8456198-84550242 (R2-22)		Isl1, Vsx2, Lhx4	Vsx2 -21.3kb	KLF13; MAZ; POU3F2	POU3F2	EBF3; MAZ; NEUROD1; POU3F2; POU3F3; POU3F4; SHOX2; SOX14; VSX2	no peaks	Chr12	84547959	84548872	913	#VALUE!	84546198	84550242	4044
chr12:84549726-84552243	Katoh et al, 2010 Figure 6C (location only) (40) (36)	(-)20-17.5 kb (Chx10-A)	function in retinal photoreceptor precursors	Prdm1 (repressive)	Vsx2 -18.7kb	0	0	0	no peaks	Chr12	84550650	84551462	812	#VALUE!	84549726	84552243	2517
chr12:84552104-84552268	Kim et al, 2008, Figure 8C (41) (42) (40), (36) (37)	Vsx2 (-)17 kb (Chx10 CRE, Chx10-A, R3-17)	164 bp fragment driving GFP expr in retinal bipolar cells	TFBS of Crx, Otx2, Pou3f2 required for GFP expr from reporter construct. Prdm1 (repressive). Isl1, Prox1, Vsx2	chr12-84551710-84552317	0	0	0	no peaks	Chr12	84551710	84552317	607	#VALUE!	84552104	84552268	164
chr12:84567682-84569943	Rowan and Cepko, 2005, Methods (43)	2,4Kb upstream from ATG	Retina, spinal cord	Pou3f2 (Brn2) TFBS required for retina expression	Vsx2 +1.1kb (5')	0	0	EBF1; EBF2; MAZ; MYT1L; NR1A1; PBX1; PBX3; TCF4	no peaks	Chr12	84569186	84572445	3259	#VALUE!	84567682	84569943	2261
chr12:84590449	Clovis et al, Suppl Table 2 (39)	chr12:85931399 (Vsx2 intron 3-4)		Vsx2 binding in Chx10-ESC-derived MNs (ChIP-seq)	Vsx2 +20.5kb	ASCL1; EBF1; EBF2; EBF3; E2F1; KLF13; MAZ; NEUROD1; NHLH1; NKX6-1; PBX1; POU3F2; POU3F3; SOX1; SOX9; TCF12; TCF4; VSX1	CTCF; EBF1; EBF3; EN1; EN2; LHX1; LHX5; PBX1; POU3F2; SCRT1; SOX1	CTCF; EBF1; EBF2; EBF3; EN1; EN2; KLF7; LHX1; LHX4; LHX5; MAZ; NEUROD1; NKX6-1; PBX1; POU3F2; POU3F3; SCRT1; SHOX2; SKOR1; TCF4; VSX2	Gata2, Gata3, Tal1, Vsx2	Chr12	84589595	84590947	1352	#VALUE!	84590449	84590449	1
chr12:84561977-84562645	Katoh et al, 2010 Figure 6C (location only) (40)	(-)7.8-7.1 kb (Chx10-B)	function in retinal photoreceptor precursors	Prdm1 (repressive)	no feature at location	NA	NA	NA	no peaks	Chr12				#VALUE!	84561977	84562645	668
chr12:84582298-84583186	Katoh et al, 2010 Figure 6C (location only) (40)	(+)12.4-13.3 (Chx10-C) intron 3-4	function in retinal photoreceptor precursors	Prdm1 (repressive)	no feature at location	NA	NA	NA	no peaks	Chr12				#VALUE!	84582298	84583186	888
# Definition of table columns
Previous literature (reference, location, function):
A. Estimated coordinates -Estimated enhancer coordinates in mouse genome version mm10/GRCm38. If the referred study predates mm10 genome publication, the enhancers' corresponding positions in mm10 were found using sequence alignment (BLAST) or calculated based on the given distance from the gene TSS if no sequence has been published;
B. Reference - Reference(s) to studies where enhancers were first identified and further studied;
C. Enhancer name - The name used in the reference(s) to describe the enhancer;
D. Enhancer activity in vivo - The specific pattern of gene expression driven by the described enhancer element in transgenic mice;
E. TFBS - The transcription factor binding sites found in the enhancer elements (as identified in the references);
Features described in this study:
F. scATAC features (cCREs and unlinked) - If present, the name(s) of the scATAC feature(s) defined in this study overlapping the position of the enhancer in A-E. scATAC features that are linked to the target gene (or cCREs) are named according to the naming system defined herein (Target gene name + distance from the TSS of target gene). The scATAC features not linked to the target gene are listed…
G. scATAC-footprints E12.5 common precursosrs of GABA- and glutamatergic neurons (CO1-2) - Transcription factors binding the cCREs in the CO1-2 cell group, according to the feature analysis (search settings: TF-Footprint =1; TF gene expression >1.2; TFBS conservation >0.5);
H. scATAC-footprints E12.5 GABAergic neuron precursors (GA1-2) - Transcription factors binding the cCREs in the GA1-2 cell group, according to the feature analysis;
I. scATAC-footprints E12.5 glutamatergic neuron precursors (GL1-2) - Transcription factors binding the cCREs in the GL1-2 cell group, according to the feature analysis;
J. CUT-and-Tag (Tal1, Gata2, Gata3 cons peaks, E12 R1) - The overlap of the scATAc features and enhancers with the CUT&Tag peaks (consensus peaks) of Tal1, Gata2, Gata3 and Vsx2;
Feature position overlap:
K. Chromosome (Mm) - Mouse chromosome where the target gene and linked features are located;
L. Feature start (this study) - The start nucleotide of the scATAC feature as defined in this study;
M. Feature end (this study) - The end nucleotide of the scATAC feature as defined in this study;
N. Feature length (this study) - The length of the scATAC feature defined in this study, in base pairs;
O. Overlap with reference - Schematic image of the overlap of the scATAC feature and the previously characterised enhancer(s). The enhancers found in referred literature are in green colour, and the scATAC features found in this study are in yellow colour;
P. Enh start (Ref) - The start nucleotide of the enhancer characterised in the referred study/studies. (see Coordinates in mm10/GRCm38);
Q. Enh end (Ref) - The end nucleotide of the enhancer characterised in the referred study/studies;
R. Length (Ref) - The length of the enhancer characterised in the referred study/studies, calculated from the start-end postions in mm10/GRCm38.
#References
36.	Norrie JL, Lupo MS, Xu B, Al Diri I, Valentine M, Putnam D, et al. Nucleome Dynamics during Retinal Development. Neuron. 2019;104(3):512-528.e11.
37.	Honnell V, Norrie JL, Patel AG, Ramirez C, Zhang J, Lai YH, et al. Identification of a modular super-enhancer in murine retinal development. Nat Commun [Internet]. 2022 Jan;13(1):253. Available from: https://europepmc.org/articles/PMC8752785
38.	Bian F, Daghsni M, Lu F, Liu S, Gross JM, Aldiri I. Functional analysis of the Vsx2 super-enhancer uncovers distinct cis-regulatory circuits controlling Vsx2 expression during retinogenesis. Development (Cambridge). 2022;149(15).
39.	Clovis YM, Seo SY, Kwon J sun, Rhee JC, Yeo S, Lee JW, et al. Chx10 Consolidates V2a Interneuron Identity through Two Distinct Gene Repression Modes. Cell Rep [Internet]. 2016;16(6):1642–52. Available from: https://www.sciencedirect.com/science/article/pii/S2211124716308695
40.	Katoh K, Omori Y, Onishi A, Sato S, Kondo M, Furukawa T. Blimp1 Suppresses Chx10 Expression in Differentiating Retinal Photoreceptor Precursors to Ensure Proper Photoreceptor Development. Journal of Neuroscience [Internet]. 2010;30(19):6515–26. Available from: https://www.jneurosci.org/content/30/19/6515
41.	Kim DS, Matsuda T, Cepko CL. A Core Paired-Type and POU Homeodomain-Containing Transcription Factor Program Drives Retinal Bipolar Cell Gene Expression. Journal of Neuroscience [Internet]. 2008;28(31):7748–64. Available from: https://www.jneurosci.org/content/28/31/7748
42.	Goodson NB, Kaufman MA, Park KU, Brzezinski IV JA. Simultaneous deletion of Prdm1 and Vsx2 enhancers in the retina alters photoreceptor and bipolar cell fate specification, yet differs from deleting both genes. Development [Internet]. 2020 Jul 3;147(13):dev190272. Available from: https://doi.org/10.1242/dev.190272
43.	Rowan S, Cepko CL. A POU factor binding site upstream of the Chx10 homeobox gene is required for Chx10 expression in subsets of retinal progenitor cells and bipolar cells. Dev Biol. 2005;281(2):240–55.
