## Supplementary table 6 for "Gene regulatory mechanisms guiding bifurcation of inhibitory and excitatory neuron lineages in the anterior brainstem"

### Sheet: Sheet1
Supplementary Table 6 Footprint & CUT&Tag overlap.
	TAL1	GATA2	GATA3	VSX2	EBF1	INSM1
Percentage of C&T overlapping bound* TFBS	62.3	15.6	17.2	13.2	73.1	46.2
Percentage of bound* TFBS overlapping C&T	10.9	7.4	6.5	5.9	5.3	25.9
Total number of C&T peaks	10480	8070	4558	5710	2124	12468
Total number of bound* footprints	59818	17078	12061	12899	29491	22214
* Bound = footprint detected in at least one of the studied cell groups (PRO1_2, CO1_2, GA1_2, GA3_4, GA5_6, GL1_2, GL3_4, GL5).
