## Supplementary table 8 for "Gene regulatory mechanisms guiding bifurcation of inhibitory and excitatory neuron lineages in the anterior brainstem"

### Sheet: Sheet1
Supplementary Table 8 Cell type specificity of selector TF target genes and the analysis of selector gene common targets.
Gene	is.glutamatergic	is.gabaergic	is.Tal1.target	is.Gata2.target	is.Gata3.target	is.Vsx2.target
Nkx6-1	1	0	1	0	0	0
Skor1	1	0	1	0	0	0
Igfbpl1	1	0	1	0	0	0
Nhlh1	1	0	1	0	0	0
Tmem163	1	0	1	0	0	0
Zfhx4	1	0	1	0	0	0
Tppp3	1	0	1	0	0	0
Ebf2	1	0	1	0	0	0
Dlk1	1	0	1	0	0	0
2300009A05Rik	1	0	1	0	0	0
Lhx4	1	0	1	0	0	0
Nhlh2	1	0	1	0	0	0
Vsx2	1	0	0	0	1	1
Tle1	1	0	0	0	1	0
Gm17750	1	0	1	0	1	0
Kif26a	1	0	1	0	1	0
Dlk1	1	0	0	0	0	1
Gm17750	1	0	0	0	0	1
Btbd17	0	1	1	1	1	1
Zfpm1	0	1	1	1	1	0
Pdzk1ip1	0	1	1	1	1	0
Tal1	0	1	1	1	1	0
Lmo1	0	1	1	1	1	1
Cbfa2t3	0	1	1	1	1	0
Gata2	0	1	1	1	1	0
Hes5	0	1	1	0	0	0
Qk	0	1	1	0	0	0
Fam46a	0	1	1	0	0	0
9230102O04Rik	0	1	1	0	1	0
Sox9	0	1	1	0	1	0
Gad2	0	1	0	1	1	0
Nrxn3	0	1	0	1	1	0
Tal2	0	1	0	1	1	0
Kirrel3	0	1	0	0	1	0
Slc32a1	0	1	0	0	1	0
Otx1	0	1	0	0	1	0
Pdzrn4	0	1	0	0	1	0
Zfpm2	0	1	0	0	1	0
Plekha1	0	1	0	0	1	0
Gad1	0	1	0	0	1	0
Gata3	0	1	0	0	1	0
Nrip1	0	1	0	0	1	0
